# High-resolution QTL mapping with Diversity Outbred mice identifies genetic variants that impact gut microbiome composition

**DOI:** 10.1101/722744

**Authors:** Florencia Schlamp, David Y Zhang, Juan Felipe Beltrán, Elissa J Cosgrove, Petr Simecek, Matthew Edwards, Julia K Goodrich, Ruth E Ley, Allan Pack, Gary A Churchill, Andrew G Clark

## Abstract

The composition of the gut microbiome is impacted by a complex array of factors, from nutrient composition and availability, to physical factors like temperature, pH, and flow rate, as well as interactions among the members of the microbial community. Many of these factors are affected by the host, raising the question of how host genetic variation impacts microbiome composition. Though human studies confirm this type of role for host genetics, its overall importance is still a subject of debate and remains difficult to study. The mouse model, by allowing the strict control of genetics, nutrition, and other environmental factors, has provided an excellent opportunity to extend this work, and the Diversity Outbred (DO) mice in particular present a chance to pinpoint host genetic variants that influence microbiome composition at different levels of generality. Here, we apply 16S rRNA gene sequencing to fecal samples of 247 DO male mice to estimate heritability and perform taxon-specific QTL mapping of microbial relative abundances revealing an increasingly heterogeneous picture of host function and microbial taxa at the host-microbiome interface. We present the first report of significant heritability of phylum Tenericutes in mice, and find novel QTL-spanning genes involved in antibacterial pathways, immune and inflammatory disease, and lipid metabolism.
