## Supplementary material for "High-resolution QTL mapping with Diversity Outbred mice identifies genetic variants that impact gut microbiome composition": Table S3

### Sheet: 3A - Heritabilities_NonR
Supplementary Table 3A. Heritability results at 5 taxonomic levels (non-rarefied)
Heritability results for microbes at 5 taxonomic levels in non-rarefied data
Taxon	h2	RLRT.pval	adj.pval	id.SE
k__Bacteria;p__Actinobacteria	6.01e-05	1	1	0.056535
k__Bacteria;p__Actinobacteria;c__Coriobacteriia	6.93e-09	1	NA	5.56e-05	dup
k__Bacteria;p__Actinobacteria;c__Coriobacteriia;o__Coriobacteriales	6.93e-09	1	NA	5.56e-05	dup
k__Bacteria;p__Actinobacteria;c__Coriobacteriia;o__Coriobacteriales;f__Coriobacteriaceae	6.93e-09	1	1	5.56e-05
k__Bacteria;p__Actinobacteria;c__Coriobacteriia;o__Coriobacteriales;f__Coriobacteriaceae;g__Adlercreutzia	0	1	1	0
k__Bacteria;p__Bacteroidetes	0.287445	0.0198	0.10348	0.122275
k__Bacteria;p__Bacteroidetes;c__Bacteroidia	0.28621	0.0199	NA	0.12228	dup
k__Bacteria;p__Bacteroidetes;c__Bacteroidia;o__Bacteroidales	0.28621	0.0199	0.10348	0.12228
k__Bacteria;p__Bacteroidetes;c__Bacteroidia;o__Bacteroidales;f__Bacteroidaceae	0.00751	0.3744	NA	0.117007	dup
k__Bacteria;p__Bacteroidetes;c__Bacteroidia;o__Bacteroidales;f__Bacteroidaceae;g__Bacteroides	0.00751	0.3744	0.473076	0.117007
k__Bacteria;p__Bacteroidetes;c__Bacteroidia;o__Bacteroidales;f__Rikenellaceae	0	1	1	0
k__Bacteria;p__Bacteroidetes;c__Bacteroidia;o__Bacteroidales;f__Rikenellaceae;g__	1.5e-07	1	1	0.00018493
k__Bacteria;p__Bacteroidetes;c__Bacteroidia;o__Bacteroidales;f__S24-7	0.312707	0.0135	NA	0.122057	dup
k__Bacteria;p__Bacteroidetes;c__Bacteroidia;o__Bacteroidales;f__S24-7;g__	0.312707	0.0135	0.10348	0.122057
k__Bacteria;p__Firmicutes	0.201283	0.0664	0.203106	0.122284
k__Bacteria;p__Firmicutes;c__Bacilli	0.246077	0.0322	0.139533	0.114603
k__Bacteria;p__Firmicutes;c__Bacilli;o__Bacillales	0.153215	0.1193	0.258483	0.125161
k__Bacteria;p__Firmicutes;c__Bacilli;o__Bacillales;f__Staphylococcaceae	0.173476	0.0964	0.238705	0.124506
k__Bacteria;p__Firmicutes;c__Bacilli;o__Bacillales;f__Staphylococcaceae;g__Staphylococcus	0.180048	0.0905	0.2353	0.124905
k__Bacteria;p__Firmicutes;c__Bacilli;o__Lactobacillales	0.329308	0.0106	0.10348	0.123636
k__Bacteria;p__Firmicutes;c__Bacilli;o__Lactobacillales;f__Lactobacillaceae	0.35925	0.0076	NA	0.12622	dup
k__Bacteria;p__Firmicutes;c__Bacilli;o__Lactobacillales;f__Lactobacillaceae;g__Lactobacillus	0.35925	0.0076	0.10348	0.12622
k__Bacteria;p__Firmicutes;c__Bacilli;o__Turicibacterales	0.313638	0.056	NA	0.176644	dup
k__Bacteria;p__Firmicutes;c__Bacilli;o__Turicibacterales;f__Turicibacteraceae	0.313638	0.056	NA	0.176644	dup
k__Bacteria;p__Firmicutes;c__Bacilli;o__Turicibacterales;f__Turicibacteraceae;g__Turicibacter	0.313638	0.056	0.192725	0.176644
k__Bacteria;p__Firmicutes;c__Clostridia	0.253273	0.0414	NA	0.129763	dup
k__Bacteria;p__Firmicutes;c__Clostridia;o__Clostridiales	0.253273	0.0414	0.1656	0.129763
k__Bacteria;p__Firmicutes;c__Clostridia;o__Clostridiales;f__	0.336194	0.0197	NA	0.144569	dup
k__Bacteria;p__Firmicutes;c__Clostridia;o__Clostridiales;f__;g__	0.336194	0.0197	0.10348	0.144569
k__Bacteria;p__Firmicutes;c__Clostridia;o__Clostridiales;f__[Mogibacteriaceae]	0.0473684	0.2959	0.439623	0.125739
k__Bacteria;p__Firmicutes;c__Clostridia;o__Clostridiales;f__[Mogibacteriaceae];g__	0.0772565	0.2415	0.405097	0.127469
k__Bacteria;p__Firmicutes;c__Clostridia;o__Clostridiales;f__Christensenellaceae	0.176515	0.1108	0.250504	0.139381
k__Bacteria;p__Firmicutes;c__Clostridia;o__Clostridiales;f__Christensenellaceae;g__	0.184092	0.1012	0.2392	0.138901
k__Bacteria;p__Firmicutes;c__Clostridia;o__Clostridiales;f__Clostridiaceae	5.49e-07	1	1	0.00088261
k__Bacteria;p__Firmicutes;c__Clostridia;o__Clostridiales;f__Clostridiaceae;g__	1.35e-18	0.3913	0.4732	9.91e-10
k__Bacteria;p__Firmicutes;c__Clostridia;o__Clostridiales;f__Clostridiaceae;g__Clostridium	0.307782	0.0235	0.111091	0.128421
k__Bacteria;p__Firmicutes;c__Clostridia;o__Clostridiales;f__Dehalobacteriaceae	2.37e-06	1	NA	0.0018712	dup
k__Bacteria;p__Firmicutes;c__Clostridia;o__Clostridiales;f__Dehalobacteriaceae;g__Dehalobacterium	2.37e-06	1	1	0.0018712
k__Bacteria;p__Firmicutes;c__Clostridia;o__Clostridiales;f__Lachnospiraceae	0.0653951	0.2601	0.415847	0.126093
k__Bacteria;p__Firmicutes;c__Clostridia;o__Clostridiales;f__Lachnospiraceae;g__	0.127896	0.1522	0.282657	0.124151
k__Bacteria;p__Firmicutes;c__Clostridia;o__Clostridiales;f__Lachnospiraceae;g__[Ruminococcus]	0.0226379	0.3372	0.473076	0.115002
k__Bacteria;p__Firmicutes;c__Clostridia;o__Clostridiales;f__Lachnospiraceae;g__Anaerostipes	0.00279	0.3821	0.473076	0.0786324
k__Bacteria;p__Firmicutes;c__Clostridia;o__Clostridiales;f__Lachnospiraceae;g__Coprococcus	0.248688	0.0199	0.10348	0.105644
k__Bacteria;p__Firmicutes;c__Clostridia;o__Clostridiales;f__Lachnospiraceae;g__Dorea	0.0168759	0.3559	0.473076	0.126759
k__Bacteria;p__Firmicutes;c__Clostridia;o__Clostridiales;f__Lachnospiraceae;Other	0.0575992	0.2707	0.415847	0.119674
k__Bacteria;p__Firmicutes;c__Clostridia;o__Clostridiales;f__Ruminococcaceae	0.0843597	0.201	0.3484	0.107855
k__Bacteria;p__Firmicutes;c__Clostridia;o__Clostridiales;f__Ruminococcaceae;g__	0.0577854	0.2719	0.415847	0.120598
k__Bacteria;p__Firmicutes;c__Clostridia;o__Clostridiales;f__Ruminococcaceae;g__Oscillospira	0.0895407	0.1822	0.326703	0.102348
k__Bacteria;p__Firmicutes;c__Clostridia;o__Clostridiales;f__Ruminococcaceae;g__Ruminococcus	0.131294	0.132	0.2684	0.113876
k__Bacteria;p__Firmicutes;c__Clostridia;o__Clostridiales;f__Ruminococcaceae;Other	0.135374	0.1342	0.2684	0.119677
k__Bacteria;p__Firmicutes;c__Clostridia;o__Clostridiales;Other	0	1	NA	0	dup
k__Bacteria;p__Firmicutes;c__Clostridia;o__Clostridiales;Other;Other	0	1	1	0
k__Bacteria;p__Firmicutes;c__Erysipelotrichi	0.12269	0.1432	NA	0.112332	dup
k__Bacteria;p__Firmicutes;c__Erysipelotrichi;o__Erysipelotrichales	0.12269	0.1432	NA	0.112332	dup
k__Bacteria;p__Firmicutes;c__Erysipelotrichi;o__Erysipelotrichales;f__Erysipelotrichaceae	0.12269	0.1432	0.275793	0.112332
k__Bacteria;p__Firmicutes;c__Erysipelotrichi;o__Erysipelotrichales;f__Erysipelotrichaceae;g__	0.0388438	0.3136	0.452978	0.127193
k__Bacteria;p__Firmicutes;c__Erysipelotrichi;o__Erysipelotrichales;f__Erysipelotrichaceae;g__Coprobacillus	0.230146	0.0593	0.192725	0.130391
k__Bacteria;p__Proteobacteria	7.69e-08	1	1	0.00035593
k__Bacteria;p__Proteobacteria;c__Gammaproteobacteria	0.190522	0.0722	0.207179	0.118931
k__Bacteria;p__Proteobacteria;c__Gammaproteobacteria;o__Enterobacteriales	0.228564	0.0528	NA	0.124813	dup
k__Bacteria;p__Proteobacteria;c__Gammaproteobacteria;o__Enterobacteriales;f__Enterobacteriaceae	0.228564	0.0528	0.192725	0.124813
k__Bacteria;p__Proteobacteria;c__Gammaproteobacteria;o__Enterobacteriales;f__Enterobacteriaceae;g__	0.197202	0.0757	0.207179	0.124099
k__Bacteria;p__Tenericutes	0.399245	0.0017	NA	0.114047	dup
k__Bacteria;p__Tenericutes;c__Mollicutes	0.399245	0.0017	0.0884	0.114047
k__Bacteria;p__Tenericutes;c__Mollicutes;o__Anaeroplasmatales	0.285368	0.0135	NA	0.112983	dup
k__Bacteria;p__Tenericutes;c__Mollicutes;o__Anaeroplasmatales;f__Anaeroplasmataceae	0.285368	0.0135	NA	0.112983	dup
k__Bacteria;p__Tenericutes;c__Mollicutes;o__Anaeroplasmatales;f__Anaeroplasmataceae;g__Anaeroplasma	0.285368	0.0135	0.10348	0.112983
k__Bacteria;p__Tenericutes;c__Mollicutes;o__RF39	0.353646	0.0082	NA	0.127417	dup
k__Bacteria;p__Tenericutes;c__Mollicutes;o__RF39;f__	0.353646	0.0082	NA	0.127417	dup
k__Bacteria;p__Tenericutes;c__Mollicutes;o__RF39;f__;g__	0.353646	0.0082	0.10348	0.127417
k__Bacteria;p__Verrucomicrobia	0.017601	0.3615	0.473076	0.153516
k__Bacteria;p__Verrucomicrobia;c__Verrucomicrobiae	0.0163328	0.3645	NA	0.153287	dup
k__Bacteria;p__Verrucomicrobia;c__Verrucomicrobiae;o__Verrucomicrobiales	0.0163328	0.3645	NA	0.153287	dup
k__Bacteria;p__Verrucomicrobia;c__Verrucomicrobiae;o__Verrucomicrobiales;f__Verrucomicrobiaceae	0.0163328	0.3645	NA	0.153287	dup
k__Bacteria;p__Verrucomicrobia;c__Verrucomicrobiae;o__Verrucomicrobiales;f__Verrucomicrobiaceae;g__Akkermansia	0.0163328	0.3645	0.473076	0.153287

### Sheet: 3B - Heritabilities_R
Supplementary Table 3B. Heritability results at 5 taxonomic levels (rarefied)
Heritability results for microbes at 5 taxonomic levels in rarefied data
Taxon	h2	RLRT.pval	adj.pval	id.SE
k__Bacteria;p__Actinobacteria	0.143348	0.1319	0.344406	0.111841
k__Bacteria;p__Actinobacteria;c__Coriobacteriia	0.101487	0.1959	NA	0.110356	dup
k__Bacteria;p__Actinobacteria;c__Coriobacteriia;o__Coriobacteriales	0.101487	0.1959	NA	0.110356	dup
k__Bacteria;p__Actinobacteria;c__Coriobacteriia;o__Coriobacteriales;f__Coriobacteriaceae	0.101487	0.1959	0.373911	0.110356
k__Bacteria;p__Actinobacteria;c__Coriobacteriia;o__Coriobacteriales;f__Coriobacteriaceae;g__Adlercreutzia	0.0973604	0.2062	0.373911	0.111364
k__Bacteria;p__Bacteroidetes	0.281875	0.026	0.1034	0.122345
k__Bacteria;p__Bacteroidetes;c__Bacteroidia	0.282126	0.026	NA	0.122363	dup
k__Bacteria;p__Bacteroidetes;c__Bacteroidia;o__Bacteroidales	0.282126	0.026	0.1034	0.122363
k__Bacteria;p__Bacteroidetes;c__Bacteroidia;o__Bacteroidales;f__Bacteroidaceae	0.0466562	0.3089	NA	0.10682	dup
k__Bacteria;p__Bacteroidetes;c__Bacteroidia;o__Bacteroidales;f__Bacteroidaceae;g__Bacteroides	0.0466562	0.3089	0.439948	0.10682
k__Bacteria;p__Bacteroidetes;c__Bacteroidia;o__Bacteroidales;f__Rikenellaceae	0	1	1	0
k__Bacteria;p__Bacteroidetes;c__Bacteroidia;o__Bacteroidales;f__Rikenellaceae;g__	2.57719e-08	1	1	5.96904e-05
k__Bacteria;p__Bacteroidetes;c__Bacteroidia;o__Bacteroidales;f__S24-7	0.305415	0.0191	NA	0.121765	dup
k__Bacteria;p__Bacteroidetes;c__Bacteroidia;o__Bacteroidales;f__S24-7;g__	0.305415	0.0191	0.1034	0.121765
k__Bacteria;p__Firmicutes	0.184781	0.0904	0.26555	0.120245
k__Bacteria;p__Firmicutes;c__Bacilli	0.237086	0.0448	0.1504	0.114944
k__Bacteria;p__Firmicutes;c__Bacilli;o__Bacillales	0.0147427	0.388	0.479895	0.114463
k__Bacteria;p__Firmicutes;c__Bacilli;o__Lactobacillales	0.349323	0.0091	0.1034	0.121444
k__Bacteria;p__Firmicutes;c__Bacilli;o__Lactobacillales;f__Lactobacillaceae	0.368253	0.0073	NA	0.123212	dup
k__Bacteria;p__Firmicutes;c__Bacilli;o__Lactobacillales;f__Lactobacillaceae;g__Lactobacillus	0.368253	0.0073	0.1034	0.123212
k__Bacteria;p__Firmicutes;c__Clostridia	0.236391	0.0585	NA	0.127961	dup
k__Bacteria;p__Firmicutes;c__Clostridia;o__Clostridiales	0.236391	0.0585	0.1833	0.127961
k__Bacteria;p__Firmicutes;c__Clostridia;o__Clostridiales;f__	0.31017	0.0302	NA	0.140987	dup
k__Bacteria;p__Firmicutes;c__Clostridia;o__Clostridiales;f__;g__	0.31017	0.0302	0.109185	0.140987
k__Bacteria;p__Firmicutes;c__Clostridia;o__Clostridiales;f__[Mogibacteriaceae]	0.00480951	0.4117	0.483747	0.110545
k__Bacteria;p__Firmicutes;c__Clostridia;o__Clostridiales;f__[Mogibacteriaceae];g__	0.0160435	0.3838	0.479895	0.111585
k__Bacteria;p__Firmicutes;c__Clostridia;o__Clostridiales;f__Christensenellaceae	0.332392	0.0208	0.1034	0.132961
k__Bacteria;p__Firmicutes;c__Clostridia;o__Clostridiales;f__Christensenellaceae;g__	0.329903	0.0208	0.1034	0.132147
k__Bacteria;p__Firmicutes;c__Clostridia;o__Clostridiales;f__Clostridiaceae	0	0.424	0.486049	0
k__Bacteria;p__Firmicutes;c__Clostridia;o__Clostridiales;f__Clostridiaceae;g__	5.36451e-08	1	1	0.000152134
k__Bacteria;p__Firmicutes;c__Clostridia;o__Clostridiales;f__Dehalobacteriaceae	0.00675042	0.4069	NA	0.110519	dup
k__Bacteria;p__Firmicutes;c__Clostridia;o__Clostridiales;f__Dehalobacteriaceae;g__Dehalobacterium	0.00675042	0.4069	0.483747	0.110519
k__Bacteria;p__Firmicutes;c__Clostridia;o__Clostridiales;f__Lachnospiraceae	0.0825203	0.2552	0.374825	0.125777
k__Bacteria;p__Firmicutes;c__Clostridia;o__Clostridiales;f__Lachnospiraceae;g__	0.13297	0.1657	0.373911	0.123686
k__Bacteria;p__Firmicutes;c__Clostridia;o__Clostridiales;f__Lachnospiraceae;g__[Ruminococcus]	0.0215368	0.3712	0.479895	0.115339
k__Bacteria;p__Firmicutes;c__Clostridia;o__Clostridiales;f__Lachnospiraceae;g__Coprococcus	0.285657	0.0091	0.1034	0.101518
k__Bacteria;p__Firmicutes;c__Clostridia;o__Clostridiales;f__Lachnospiraceae;g__Dorea	4.30291e-10	1	1	NA
k__Bacteria;p__Firmicutes;c__Clostridia;o__Clostridiales;f__Lachnospiraceae;Other	0	1	1	0
k__Bacteria;p__Firmicutes;c__Clostridia;o__Clostridiales;f__Ruminococcaceae	0.0934348	0.2106	0.373911	0.109679
k__Bacteria;p__Firmicutes;c__Clostridia;o__Clostridiales;f__Ruminococcaceae;g__	0.0918476	0.232	0.374825	0.123159
k__Bacteria;p__Firmicutes;c__Clostridia;o__Clostridiales;f__Ruminococcaceae;g__Oscillospira	0.0859431	0.2148	0.373911	0.103109
k__Bacteria;p__Firmicutes;c__Clostridia;o__Clostridiales;f__Ruminococcaceae;g__Ruminococcus	0.134028	0.1511	0.373774	0.116008
k__Bacteria;p__Firmicutes;c__Clostridia;o__Clostridiales;f__Ruminococcaceae;Other	0.275484	0.0264	0.1034	0.119132
k__Bacteria;p__Firmicutes;c__Clostridia;o__Clostridiales;Other	0	1	NA	0	dup
k__Bacteria;p__Firmicutes;c__Clostridia;o__Clostridiales;Other;Other	0	1	1	0
k__Bacteria;p__Firmicutes;c__Erysipelotrichi	0.107554	0.1885	NA	0.111797	dup
k__Bacteria;p__Firmicutes;c__Erysipelotrichi;o__Erysipelotrichales	0.107554	0.1885	NA	0.111797	dup
k__Bacteria;p__Firmicutes;c__Erysipelotrichi;o__Erysipelotrichales;f__Erysipelotrichaceae	0.107554	0.1885	0.373911	0.111797
k__Bacteria;p__Firmicutes;c__Erysipelotrichi;o__Erysipelotrichales;f__Erysipelotrichaceae;g__	0.0250774	0.369	0.479895	0.128226
k__Bacteria;p__Firmicutes;c__Erysipelotrichi;o__Erysipelotrichales;f__Erysipelotrichaceae;g__Coprobacillus	0.0895406	0.2537	0.374825	0.135696
k__Bacteria;p__Proteobacteria	0.0346501	0.3309	0.457421	0.104367
k__Bacteria;p__Proteobacteria;c__Gammaproteobacteria	0.151027	0.1149	0.317665	0.110001
k__Bacteria;p__Proteobacteria;c__Gammaproteobacteria;o__Enterobacteriales	0.114788	0.1832	NA	0.11678	dup
k__Bacteria;p__Proteobacteria;c__Gammaproteobacteria;o__Enterobacteriales;f__Enterobacteriaceae	0.114788	0.1832	0.373911	0.11678
k__Bacteria;p__Proteobacteria;c__Gammaproteobacteria;o__Enterobacteriales;f__Enterobacteriaceae;g__	0.110485	0.19	0.373911	0.116402
k__Bacteria;p__Tenericutes	0.363843	0.0044	NA	0.112077	dup
k__Bacteria;p__Tenericutes;c__Mollicutes	0.363843	0.0044	0.1034	0.112077
k__Bacteria;p__Tenericutes;c__Mollicutes;o__Anaeroplasmatales	0.278078	0.0174	NA	0.109542	dup
k__Bacteria;p__Tenericutes;c__Mollicutes;o__Anaeroplasmatales;f__Anaeroplasmataceae	0.278078	0.0174	NA	0.109542	dup
k__Bacteria;p__Tenericutes;c__Mollicutes;o__Anaeroplasmatales;f__Anaeroplasmataceae;g__Anaeroplasma	0.278078	0.0174	0.1034	0.109542
k__Bacteria;p__Tenericutes;c__Mollicutes;o__RF39	0.322762	0.0191	NA	0.12956	dup
k__Bacteria;p__Tenericutes;c__Mollicutes;o__RF39;f__	0.322762	0.0191	NA	0.12956	dup
k__Bacteria;p__Tenericutes;c__Mollicutes;o__RF39;f__;g__	0.322762	0.0191	0.1034	0.12956
k__Bacteria;p__Verrucomicrobia	0.109741	0.2474	0.374825	0.159503	dup
k__Bacteria;p__Verrucomicrobia;c__Verrucomicrobiae	0.107044	0.2509	NA	0.159145	dup
k__Bacteria;p__Verrucomicrobia;c__Verrucomicrobiae;o__Verrucomicrobiales	0.107044	0.2509	NA	0.159145	dup
k__Bacteria;p__Verrucomicrobia;c__Verrucomicrobiae;o__Verrucomicrobiales;f__Verrucomicrobiaceae	0.107044	0.2509	NA	0.159145	dup
k__Bacteria;p__Verrucomicrobia;c__Verrucomicrobiae;o__Verrucomicrobiales;f__Verrucomicrobiaceae;g__Akkermansia	0.107044	0.2509	0.374825	0.159145
