## Supplementary material for "High-resolution QTL mapping with Diversity Outbred mice identifies genetic variants that impact gut microbiome composition": Table S4

### Sheet: 4A - QTL_5taxalevels_NonR
Supplementary Table 4A. QTL results at 5 taxonomic levels (non-rarefied)
QTL results for microbes at 5 taxonomic levels in non-rarefied data
Taxon	chr	maxlod	pos	from	to	adj.pval	perm.pval	genes
k__Bacteria;p__Bacteroidetes	5	7.64769	118578556	117387386	118824587	0.068385	NA	Rfc5,Ksr2,Nos1,Fbxo21,Tesc,Fbxw8,Hrk,Rnft2,2410131K14Rik,Med13l(peak gene)
k__Bacteria;p__Bacteroidetes;c__Bacteroidia;o__Bacteroidales	5	7.67209	118578556	117387386	118824587	0.0653429	0.044	Rfc5,Ksr2,Nos1,Fbxo21,Tesc,Fbxw8,Hrk,Rnft2,2410131K14Rik,Med13l(peak gene)
k__Bacteria;p__Firmicutes;c__Bacilli;o__Bacillales	19	8.23715	27018695	26554390	27422209	0.0548879	NA	Smarca2,Vldlr,Kcnv2,Pum3
	19	6.95428	27815692	27815692	27967755	0.0845042	NA	Rfx3(peak gene)
k__Bacteria;p__Firmicutes;c__Bacilli;o__Bacillales;f__Staphylococcaceae	19	8.09268	27041375	26554390	27455308	0.0318187	NA	Smarca2,Vldlr,Kcnv2
	19	7.83795	27815692	27611538	28182373	0.0318187	NA	Rfx3(peak gene)
	19	6.58183	32100754	31828272	32224027	0.092097	NA	A1cf,Asah2,Sgms1
	19	6.45146	32431830	32431830	32431830	0.0976232	NA
k__Bacteria;p__Firmicutes;c__Bacilli;o__Bacillales;f__Staphylococcaceae;g__Staphylococcus	19	8.25661	27041375	26510417	27455308	0.0250955	0.019	Smarca2,Vldlr,Kcnv2,Pum3
	19	7.92996	27815692	27611538	28204906	0.0250955	0.033	Rfx3(peak gene)
	19	6.64285	32100754	31828272	32224027	0.0817661	0.316	A1cf,Asah2,Sgms1
	19	6.53423	32431830	32431830	32458798	0.0817957	0.371
k__Bacteria;p__Firmicutes;c__Clostridia;o__Clostridiales;f__Ruminococcaceae	2	7.00515	170571051	170505946	170660358	0.0386796	0.153	Pfdn4,4930470P17Rik
	2	6.30128	170708105	170708105	170708105	0.0999649	0.578
	5	7.17704	31931182	31770039	32193494	0.0353312	0.115	Bre(peak gene),Fosl2
	5	7.43615	32519750	32265482	33363609	0.0353312	0.07	Plb1,Ppp1cb,Yes1,Pisd,Prr14l,Depdc5,Ywhah,Slc5a1,Spon2,Ctbp1,Maea
k__Bacteria;p__Firmicutes;c__Clostridia;o__Clostridiales;f__Ruminococcaceae;g__	2	7.89404	170557929	170505946	170642516	0.0897312	NA	Pfdn4,4930470P17Rik
k__Bacteria;p__Tenericutes;c__Mollicutes	1	6.9977	121315223	120241645	125148106	0.0895066	0.159	Steap3,C1ql2,Marco,En1,Insig2(peak gene),Ccdc93,Htr5b,Ddx18,Dpp10

### Sheet: 4B - QTL_5taxalevels_R
Supplementary Table 4B. QTL results at 5 taxonomic levels (rarefied)
QTL results for microbes at 5 taxonomic levels in rarefied data
Taxon	chr	maxlod	pos	from	to	adj.pval
k__Bacteria;p__Bacteroidetes	5	7.51638	118578556	117387386	118824587	0.073443
k__Bacteria;p__Bacteroidetes;c__Bacteroidia	5	7.51845	118578556	117387386	118824587	0.073111
k__Bacteria;p__Bacteroidetes;c__Bacteroidia;o__Bacteroidales	5	7.51845	118578556	117387386	118824587	0.073111
k__Bacteria;p__Firmicutes;c__Clostridia;o__Clostridiales;f__Lachnospiraceae	10	7.31818	127847522	127830077	128163646	0.094139
k__Bacteria;p__Firmicutes;c__Clostridia;o__Clostridiales;f__Ruminococcaceae	2	7.05678	170571051	170505946	170660358	0.04057
	2	6.36337	170708105	170708105	170708105	0.094477
	5	7.08135	31968783	31899433	32161813	0.04057
	5	7.32361	32519750	32265482	33363609	0.04057
k__Bacteria;p__Firmicutes;c__Clostridia;o__Clostridiales;f__Ruminococcaceae;g__	2	8.0618	170557929	170373407	170716157	0.058466
k__Bacteria;p__Firmicutes;c__Clostridia;o__Clostridiales;f__Ruminococcaceae;Other	5	8.37169	31931182	31899433	32095577	0.066445
k__Bacteria;p__Tenericutes	1	6.26278	119918461	119918461	119918461	0.099121
	1	6.37258	120111004	120111004	120111004	0.085517
	1	7.10664	122538496	120227474	125199295	0.070871
k__Bacteria;p__Tenericutes;c__Mollicutes	1	6.26278	119918461	119918461	119918461	0.099121
	1	6.37258	120111004	120111004	120111004	0.085517
	1	7.10664	122538496	120227474	125199295	0.070871
