## Supplementary material for "High-resolution QTL mapping with Diversity Outbred mice identifies genetic variants that impact gut microbiome composition": Table S5

### Sheet: only_permsig_fixed
Supplementary Table 5 - Annotated genes found within QTL regions with permutation p-value <0.1
Symbol	Molecule Type	Molecule Activity	Effect on Disease or Function	Disease or Function	Species Evidence	Causal or Correlated
C12orf49	other	increased activity,unknown change in activity	affects	Liver carcinoma,Preeclampsia,Thyroid carcinoma	Human	correlation
CTBP1	enzyme	decreased activity,increased activity,unknown change in activity	affects,decreases,increases	Activation of DNA endogenous promoter,Activation of RNA,Apoptosis,Apoptosis of colorectal cancer cell lines,Apoptosis of endocrine cell lines,Apoptosis of fibroblasts,Bleeding,Cardiogenesis,Cell cycle progression,Cell proliferation of cervical cancer cell lines,Cell proliferation of hematopoietic cell lines,Cell viability of cervical cancer cell lines,Colon adenocarcinoma,Development of skeleton,…	Rat,Uncategorized,Mouse,Human	causal,correlation
DEPDC5	other	decreased activity,increased activity,unknown change in activity	affects,decreases,increases	Benign rolandic epilepsy,Bladder carcinoma,Breast carcinoma,Cell cycle progression of tumor cell lines,Cell proliferation of breast cancer cell lines,Cell viability of gastrointestinal stromal tumor cell lines,Colon adenocarcinoma,Cutaneous melanoma,Ependymoma,Familial focal epilepsy with variable foci,Familial focal epilepsy with variable foci type 1,Gastrointestinal stromal tumor,Growth of tumo…	Mouse,Human	causal,correlation
FBXO21	enzyme	decreased activity,increased activity,unknown change in activity	affects,decreases,increases	Cutaneous melanoma,Infection by HIV-1,Infection of cervical cancer cell lines,Liver carcinoma,Modification of protein,Polyubiquitination of protein,Serous adenocarcinoma in ovary,Systemic autoimmune syndrome,Thyroid carcinoma	Human	causal,correlation
FBXW8	other	decreased activity,increased activity,unknown change in activity	affects,decreases,increases	Cutaneous melanoma,Formation of dendrites,Formation of placenta,Intrauterine growth retardation,Large intestine adenocarcinoma,Modification of protein,Organismal death,Organization of Golgi apparatus,Polyubiquitination of protein,Proliferation of cells,Proliferation of pancreatic cancer cell lines,Thickness of placental spongiotrophoblast layer,Thyroid carcinoma,Ubiquitination of protein	Rat,Mouse,Human	causal,correlation
Hrk	other	decreased activity,increased activity	affects,decreases,increases	Abnormal morphology of hypoglossal nerve,Abnormal morphology of superior cervical ganglion,Apoptosis,Apoptosis of beta islet cells,Apoptosis of granule cells,Apoptosis of neurons,Apoptosis of pancreatic cancer cell lines,Area of beta islet cells,Assembly of protein-protein complex	Rat,Mouse	causal
KCNV2	ion channel	decreased activity,unknown change in activity	affects,decreases,increases	Abnormal morphology of outer nuclear layer,Abnormal morphology of photoreceptor outer segments,Abnormal morphology of short photoreceptor inner segments,Cone dystrophy type 3,Electrophysiology of retinal cone cells,Electrophysiology of retinal rods,Familial cone dystrophy,Fundus flavimaculatus,Large intestine adenocarcinoma,Liver tumor,Quantity of retinal rods,Retinal cone dystrophy 3B,Retinal dy…	Mouse,Human	causal,correlation
KSR2	kinase	decreased activity,increased activity,unknown change in activity	affects,decreases,increases	Acute myeloid leukemia,Adenocarcinoma in right upper lobe of lung,Apoptosis of leukemia cell lines,Brain oligodendroglioma,Breast carcinoma,Calcium-mediated signaling,Colon adenocarcinoma,Concentration of Ca2+,Cutaneous melanoma,Development of epithelial cell lines,Differentiation of leukemia cell lines,Formation of cilia,Formation of punctate structures,Gastric adenocarcinoma,Grade 3 malignant g…	Rat,Mouse,Human	causal,correlation
MAEA	other	decreased activity,increased activity,unknown change in activity	affects,decreases,increases	Adhesion of cells,Adhesion of erythroblasts,Adhesion of macrophages,Colon adenocarcinoma,Cutaneous melanoma,Death of perinatal stage organism,Development of hematopoietic system,Enucleation of erythroblasts,Erythropoiesis,Gastric adenocarcinoma,Large intestine adenocarcinoma,Organization of cytoskeleton,Quantity of macrophages,Quantity of red blood cells,Thyroid carcinoma	Rat,Mouse,Human	causal,correlation
MED13L	other	decreased activity,unknown change in activity	affects,decreases,increases	Acute myeloid leukemia,Autosomal dominant disease,Autosomal recessive nonsyndromic mental retardation,Basal cell carcinoma,Cell proliferation of adenocarcinoma cell lines,Cell proliferation of colorectal cancer cell lines,Cutaneous melanoma,Dextro-looped transposition of the great arteries type 1,Hepatocellular carcinoma,Hereditary Disorder,Large intestine adenocarcinoma,Liver carcinoma,Melanoma,…	Human	causal,correlation
NOS1	enzyme	decreased activity,increased activity,unknown change in activity	affects,decreases,increases	Abnormal digestion of food,Abnormal function of cardiovascular system,Abnormal function of muscle,Abnormal function of nervous system,Abnormal function of neutrophils,Abnormal function of skeleton,Abnormal morphology of bone,Abnormal morphology of brain,Abnormal morphology of cardiovascular system,Abnormal morphology of coronary artery,Abnormal morphology of dendrites,Abnormal morphology of duode…	Rat,Uncategorized,Mouse,Human	causal,correlation
PISD	enzyme	decreased activity,increased activity,unknown change in activity	affects,increases	Adenosquamous ovarian carcinoma,Cell transformation,Cutaneous melanoma,Fragmentation of mitochondria,Liver carcinoma,Morphology of mitochondria,Organismal death,Pancreatic ductal adenocarcinoma,Pituitary gland adenoma,Synthesis of phosphatidylethanolamine,Thyroid carcinoma	Uncategorized,Mouse,Human	causal,correlation
PLB1	enzyme	increased activity,unknown change in activity	affects,increases	Adenosquamous ovarian carcinoma,Brain astrocytoma,Colon adenocarcinoma,Cutaneous melanoma,Exocytosis by eukaryotic cells,Exocytosis of acrosome,Gastric adenocarcinoma,Grade 4 astrocytoma,Grade 4 high grade glioma,Grade 4 malignant glioma,Head and neck squamous cell carcinoma,Large intestine adenocarcinoma,Liver carcinoma,Melanoma,Metabolism of phospholipid,Metabolism of retinoid,Metabolism of ret…	Rat,Mouse,Human	causal,correlation
PPP1CB	phosphatase	decreased activity,increased activity,unknown change in activity	affects,decreases,increases	Accumulation of glycogen,Adhesion of cells,Advanced stage peripheral arterial disease,Cell viability,Circadian rhythm,Contraction of smooth muscle tissue,Dephosphorylation of protein,Diastolic function of left ventricle,Endometrioid endometrial adenocarcinoma,G2/M phase transition,Growth of Saccharomyces cerevisiae,Huntington Disease,Intermediate disease stage peripheral arterial disease,Intersti…	Rat,Mouse,Human	causal,correlation
PRR14L	enzyme	unknown change in activity	affects	Adenosquamous ovarian carcinoma,Cutaneous melanoma,Endometrioid endometrial adenocarcinoma,Large intestine adenocarcinoma,Lung adenocarcinoma,Prostatic adenocarcinoma,Serous adenocarcinoma in ovary,Thyroid carcinoma	Human	correlation
PUM3	other	increased activity,unknown change in activity	affects	Ischemic stroke,Large intestine adenocarcinoma,Lung adenocarcinoma,Lymphoma,Melanoma,Preeclampsia,Prostatic adenocarcinoma,Rectal adenocarcinoma	Mouse,Human	correlation
RFC5	enzyme	increased activity,unknown change in activity	affects	DNA replication,Endometrioid endometrial adenocarcinoma,Excision repair,Large intestine adenocarcinoma,Mammary tumor,Transcription-coupled nucleotide-excision repair	Human	causal,correlation
RFX3	transcription regulator	decreased activity,increased activity,unknown change in activity	affects,decreases,increases	Abnormal morphology of motile primary cilium,Abnormal turning of embryo,Activation of DNA endogenous promoter,Breast carcinoma,Colon adenocarcinoma,Cutaneous melanoma,Development of endocrine region of pancreas,Development of fibroblast cell lines,Developmental Disorders,Dextrocardia,Early stage rheumatoid arthritis,Elongation of cilia,Formation of cilia,Growth Failure,Impaired glucose tolerance,…	Mouse,Human	causal,correlation
RNFT2	other	decreased activity,increased activity,unknown change in activity	affects	Cecum adenocarcinoma,Colon adenocarcinoma,Cutaneous melanoma,Endometrial adenocarcinoma,Hepatocellular carcinoma,Invasive breast carcinoma,Large intestine adenocarcinoma,Lung adenocarcinoma,Lung squamous cell carcinoma,Melanoma,Papillary renal cell carcinoma,Prostatic adenocarcinoma,Rectal adenocarcinoma,Urothelial bladder carcinoma	Human	correlation
SLC5A1	transporter	decreased activity,increased activity,unknown change in activity	affects,decreases,increases	Abnormal morphology of large intestine,Abnormal morphology of small intestine,Abnormal quantity of hormone,Absorption of D-glucose,Autosomal recessive disease,Basal cell carcinoma,Bladder carcinoma,Breast carcinoma,Concentration of D-glucose,Cutaneous melanoma,Development of metanephros,Diffuse large B-cell lymphoma,Endometrioid endometrial adenocarcinoma,Function of intestine,Glucose-galactose m…	Rat,Uncategorized,Mouse,Human	causal,correlation
SMARCA2	transcription regulator	decreased activity,increased activity,unknown change in activity	affects,decreases,increases	Abnormal function of muscle,Activation of DNA endogenous promoter,Adenoid cystic carcinoma,Adenosquamous ovarian carcinoma,Adipogenesis of adipose tissue,Apoptosis,Arrest in cell cycle progression of carcinoma cell lines,Arrest in cell cycle progression of cervical cancer cell lines,Arrest in cell cycle progression of lung cancer cell lines,Arrest in G1 phase of fibroblasts,Autosomal dominant men…	Rat,Uncategorized,Mouse,Human	causal,correlation
SPON2	other	decreased activity,increased activity,unknown change in activity	affects,decreases,increases	Abnormal quantity of INTERLEUKIN,Abnormal quantity of TNF,Activation of alveolar macrophages,Activation of bone marrow-derived macrophages,Adenocarcinoma in right upper lobe of lung,Adhesion of cells,Adhesion of eosinophils,Airway hyperresponsiveness,Allergic asthma,Antibacterial response,Antifungal response,Antiviral response,Clearance of Haemophilus influenzae,Clearance of Influenza virus,Gastr…	Rat,Uncategorized,Mouse,Human	causal,correlation
TESC	other	decreased activity,increased activity,unknown change in activity	affects,decreases,increases	Endometrioid endometrial adenocarcinoma,Expression of RNA,Formation of testis,Granulopoiesis,Homeostasis of Na+,Huntington Disease,Localization of protein,Megakaryocytopoiesis,Proliferation of cells,Stabilization of protein,Transcription,Transcription of DNA,Transcription of RNA	Rat,Mouse,Human	causal,correlation
VLDLR	transporter	decreased activity,increased activity,unknown change in activity	affects,decreases,increases	Abnormal morphology of brain,Abnormal morphology of cerebellum,Abnormal morphology of cerebral cortex,Abnormal morphology of cortical marginal zone,Abnormal morphology of dentate gyrus,Abnormal morphology of disorganized inner nuclear layer,Abnormal morphology of fundus of eye,Abnormal morphology of granule neuron progenitor cells,Abnormal morphology of hippocampus,Abnormal morphology of lateral …	Rat,Uncategorized,Mouse,Human	causal,correlation
YES1	kinase	decreased activity,increased activity,unknown change in activity	affects,decreases,increases	Abnormal morphology of dentate gyrus,Abnormal morphology of hair,Abnormal morphology of hippocampus,Abnormal morphology of kidney,Abnormal morphology of renal glomerulus,Abnormal morphology of renal tubule,Abnormal morphology of small kidney,Abnormal respiratory rhythm,Accelerated phase chronic myelogenous leukemia,Activation of DNA endogenous promoter,Acute lymphoblastic leukemia,Advanced serous…	Rat,Uncategorized,Mouse,Human	causal,correlation
YWHAH	transcription regulator	decreased activity,increased activity,unknown change in activity	affects,decreases,increases	Activation of RNA,Aneuploidization of cervical cancer cell lines,Astrocytoma,Breast cancer,Catabolism of glucocorticoid,Endometriosis,Formation of dendrites,Klinefelter syndrome,Large intestine adenocarcinoma,Liver carcinoma,Mitotic catastrophe of cervical cancer cell lines,Mitotic catastrophe of colorectal cancer cell lines,Mitotic catastrophe of tumor cell lines,Organization of cellular membran…	Rat,Uncategorized,Mouse,Human	causal,correlation
