## Supplementary material for "High-resolution QTL mapping with Diversity Outbred mice identifies genetic variants that impact gut microbiome composition": Table S6

### Sheet: Sheet1
Supplementary Table 5. QTL results at OTU level in non-rarefied dataset
QTL results for OTUs in non-rarefied data
taxonomy	OTU_ID	chr	maxlod	pos	from	to	adj.pval	perm.pval	genes
k__Bacteria; p__Bacteroidetes; c__Bacteroidia; o__Bacteroidales; f__S24-7; g__; s__	421792	1	7.76668	169774740	168522920	171181279	0.0503588	NA	Nuf2,Rgs5,Rgs4,Ccdc190,Hsd17b7,Ddr2,Uap1,Uhmk1,Sh2d1b2,Sh2d1b1,Nos1ap,1700015E13Rik,Olfml2b,Atf6,Dusp12,Fcrlb,Fcrla,Fcgr2b,Fcgr4,Fcgr3,Cfap126,Sdhc,Mpz,Pcp4l1
		1	5.4613	171238494	171219980	171347281	0.0888921	NA	Nr1i3,Tomm40l,Apoa2,Fcer1g,Ndufs2(peak gene),Adamts4,B4galt3,Ppox,Usp21,Ufc1,Dedd,Nit1,Pfdn2
		2	6.17755	98762810	98111324	99792525	0.0821649	NA
		2	7.2499	102770199	100157932	106793010	0.0503588	NA	B230118H07Rik,Rag2,Rag1,Traf6,Prr5l,Commd9,Ldlrad3,Trim44,Fjx1,Pamr1,Slc1a2(peak gene),Cd44,Pdhx,Apip,Ehf,Elf5,Cat,Abtb2,Nat10,Caprin1,Tallbcr,Lmo2,4931422A03Rik,Fbxo3,Cd59b,Cd59a,A930018P22Rik,D430041D05Rik,Hipk3,Cstf3,Tcp11l1,Pin1rt1,Depdc7,Qser1,Prrg4,Ccdc73,Eif3m,Wt1,Them7,Rcn1,Pax6,Elp4,Immp1l,Dnajc24,Dcdc5,Mpped2
		2	6.34779	106936143	106822128	110623035	0.0821649	NA	Mpped2,Arl14ep,Fshb,Kcna4,Mettl15,Kif18a,Bdnf,Lin7c,Lgr4,Ccdc34,Bbox1,Fibin,Slc5a12
		5	5.52205	118690512	118670316	118786835	0.0883165	NA	Med13l(peak gene)
		9	7.25744	3976356	3976356	7108483	0.0503588	NA	Aasdhppt,Kbtbd3,Msantd4,Gria4,Casp1,Casp4,Casp12,Pdgfd,Ddi1,Dync2h1
		9	5.72253	99515653	99046321	99799027	0.0826924	NA	Pik3cb,Faiml,Cep70,Esyt3,Mras,Nme9,Armc8(peak gene),Dbr1,A4gnt,Dzip1l,Cldn18
		9	5.64146	100052109	100052109	100109174	0.0826924	NA
		10	5.51813	114401473	114401473	114470539	0.0883165	NA	Trhde(peak gene)
		14	5.46759	99740679	99740679	99740679	0.0888921	NA
		14	6.31713	100575714	99935815	100985354	0.0821649	NA	Klf12
		14	5.42646	101260886	101260886	101260886	0.0922835	NA
		14	5.39389	102120613	102083526	102120613	0.0953478	NA
		18	6.36132	11112319	10020835	12242865	0.0821649	NA	Usp14,Rock1,Greb1l,Esco1,Snrpd1,Abhd3,Mib1,Gata6,Rbbp8,Cables1,Tmem241,Riok3,3110002H16Rik,Npc1
		18	5.41452	12402095	12402095	12434365	0.093266	NA	Lama3(peak gene)
		18	5.83023	13248429	12771945	13336314	0.0826924	NA	Osbpl1a,Impact,Hrh4
		18	6.11435	16630933	14608975	16726073	0.0821649	NA	Ss18,Psma8,Taf4b,Kctd1,A830021F12Rik,Aqp4,Chst9,Cdh2(peak gene)
		18	5.50992	18106185	17645947	18268087	0.0883774	NA
k__Bacteria; p__Bacteroidetes; c__Bacteroidia; o__Bacteroidales; f__S24-7; g__; s__	295188	7	7.84409	71353906	71090779	72831653	0.0450186	NA	Mctp2
		7	6.54269	73654418	73494176	74061303	0.0827268	NA	Chd2,Fam174b,St8sia2
k__Bacteria; p__Bacteroidetes; c__Bacteroidia; o__Bacteroidales; f__S24-7; g__; s__	341448	3	5.97924	137828397	137245914	137999332	0.089006	NA	Emcn,Ddit4l,H2afz,Dnajb14,Lamtor3,Dapp1
		3	6.27031	138822835	138094774	141333509	0.089006	NA	Mttp,Trmt10a,4930579F01Rik,Adh7,Adh1,Adh6a,Adh6b,Adh4,Adh5,Metap1,Eif4e,Tspan5(peak gene),Rap1gds1,Stpg2,Pdha2
		3	5.54123	141897899	141827741	141897899	0.0972459	NA	Unc5c,Bmpr1b(peak gene)
		3	5.55631	143352841	143352841	143440814	0.0972459	NA
		7	6.2265	71395781	71324379	72831653	0.089006	NA	Mctp2
		8	5.68597	109919762	109771219	109959152	0.0936628	NA	Ap1g1,Phlpp2(peak gene),Marveld3
		9	6.80955	75658795	75259252	79723716	0.0706609	NA	Myo5c,Gnb5,Bcl2l10,Mapk6,A130057D12Rik,Leo1,Tmod3,Tmod2,Lysmd2,Scg3(peak gene),Bmp5,Hmgcll1,Gfral,Hcrtr2,Fam83b,Tinag,Mlip,Lrrc1,Klhl31,Gclc,Elovl5,Gcm1,Fbxo9,Ick,Gsta4,Gsta1,Omt2a,Omt2b,Gsta2,Dppa5a,Ooep,Ddx43,Mb21d1,Mto1,Eef1a1,Slc17a5,Cd109,Col12a1
		11	5.84829	82053928	81902925	82091331	0.089006	NA	Asic2,Ccl2,Ccl7,Ccl11
		11	5.7642	82728483	82583672	83215548	0.0893854	NA	Cct6b(peak gene),Zfp830,Lig3,Rffl,Rad51d,Fndc8,Nle1,Unc45b,Slfn5,Slfn9,Slfn8,Slfn2,Slfn1,Slfn4,Slfn3
		11	7.4117	86489887	83540612	88119111	0.0706609	NA	Ccl9,Ccl6,Ccl3,Ccl4,Wfdc17,Wfdc18,Wfdc21,Heatr6,Hnf1b,Ddx52,Synrg,Dusp14,Tada2a,Acaca,Aatf,Lhx1,Mrm1,Dhrs11,Ggnbp2,Pigw,Myo19,Znhit3,Car4,Usp32,1700125H20Rik,Appbp2,Ppm1d,Bcas3,Tbx2,Tbx4,Brip1,Ints2,Med13,Rnft1(peak gene),Rps6kb1,Tubd1,Vmp1,Ptrh2,Cltc,Dhx40,Ypel2,Gdpd1,Smg8,Prr11,Ska2,Trim37,Ppm1e,Rad51c,Tex14,4-Sep,Mtmr4,Hsf5,Rnf43,Supt4a,Bzrap1,Mpo,Lpo,Mks1,Epx,Olfr462,Olfr463,Olfr464,Dynll2,Sr…
		13	5.53545	100242390	100242390	100254233	0.0976933	NA	Naip5(peak gene),Naip4
		13	5.60385	100561267	100561267	100561267	0.0936628	NA
		14	5.52531	112778502	112778502	112916035	0.0988162	NA
k__Bacteria; p__Bacteroidetes; c__Bacteroidia; o__Bacteroidales; f__S24-7; g__; s__	197074	6	8.93058	142772159	142538989	142806626	0.0190812	NA	Kcnj8,Abcc9,Cmas(peak gene)
k__Bacteria; p__Bacteroidetes; c__Bacteroidia; o__Bacteroidales; f__S24-7; g__; s__	332666	4	7.61472	142245985	142058854	142878663	0.0340126	NA	Tmem51,Kazn
		4	6.62968	143296106	143117055	144667934	0.0889559	NA	Prdm2,Pdpn(peak gene),Lrrc38,Pramel1,Pramef8,Oog4,BC080695,Pramef6,Pramef25,Pramef17,Pramel4,Oog3,Oog2,C87977,Pramel5,Pramef12,1700012P22Rik,Aadacl3,9430007A20Rik
		4	6.3416	144920229	144920229	144987408	0.09659	NA	Dhrs3(peak gene),Vps13d
		4	6.43461	149378856	149229061	149378856	0.0889559	NA	Kif1b,Ube4b(peak gene)
		9	6.32369	103059887	103059887	103059887	0.0969207	NA	Slco2a1(peak gene)
k__Bacteria; p__Bacteroidetes; c__Bacteroidia; o__Bacteroidales; f__S24-7; g__; s__	New.ReferenceOTU754	7	7.07121	71395781	71353906	71616728	0.0873732	NA
		7	6.98596	72349358	71783775	72921292	0.0873732	NA	Mctp2
		9	6.73867	99119082	99046321	99666505	0.0873732	NA	Pik3cb(peak gene),Faiml,Cep70,Esyt3,Mras,Nme9,Armc8,Dbr1,A4gnt,Dzip1l
		9	6.50021	99799027	99799027	99799027	0.097605	NA
k__Bacteria; p__Bacteroidetes; c__Bacteroidia; o__Bacteroidales; f__S24-7; g__; s__	206817	2	6.66178	98111324	98111324	99261379	0.0869389	NA
		2	6.74703	102725049	102681473	103379271	0.0869389	NA	Slc1a2(peak gene),Cd44,Pdhx,Apip,Ehf
		2	6.50923	105923033	104420100	106148120	0.0869389	NA	Hipk3,Cstf3,Tcp11l1,Pin1rt1,Depdc7,Qser1,Prrg4,Ccdc73,Eif3m,Wt1,Them7,Rcn1,Pax6,Elp4,Immp1l(peak gene),Dnajc24,Dcdc5
		2	6.455	106496032	106434188	106645974	0.0869389	NA
		2	6.47648	107322210	107322210	107444021	0.0869389	NA
		9	7.89687	99076120	98944763	99799027	0.0365737	NA	Foxl2,Faim,Pik3cb(peak gene),Faiml,Cep70,Esyt3,Mras,Nme9,Armc8,Dbr1,A4gnt,Dzip1l,Cldn18
k__Bacteria; p__Bacteroidetes; c__Bacteroidia; o__Bacteroidales; f__S24-7; g__; s__	New.ReferenceOTU326	2	6.62209	105218950	104420100	106068971	0.0993633	NA	Hipk3,Cstf3,Tcp11l1,Pin1rt1,Depdc7,Qser1,Prrg4,Ccdc73,Eif3m,Wt1,Them7,Rcn1,Pax6,Elp4,Immp1l,Dnajc24,Dcdc5
		2	6.54112	106496032	106475585	106633061	0.0993633	NA
		9	6.50582	99515653	99046321	99666505	0.0993633	NA	Pik3cb,Faiml,Cep70,Esyt3,Mras,Nme9,Armc8(peak gene),Dbr1,A4gnt,Dzip1l
		9	6.38748	99773117	99773117	99773117	0.0993633	NA
k__Bacteria; p__Bacteroidetes; c__Bacteroidia; o__Bacteroidales; f__S24-7; g__; s__	460953	1	7.07914	169774740	168522920	170744222	0.0582516	NA	Nuf2,Rgs5,Rgs4,Ccdc190,Hsd17b7,Ddr2,Uap1,Uhmk1,Sh2d1b2,Sh2d1b1,Nos1ap,1700015E13Rik,Olfml2b,Atf6
		2	5.83273	98762810	98111324	99182559	0.0740755	NA
		2	6.79708	102148908	101734998	103449108	0.0582516	NA	Prr5l,Commd9,Ldlrad3(peak gene),Trim44,Fjx1,Pamr1,Slc1a2,Cd44,Pdhx,Apip,Ehf,Elf5
		2	5.59764	105278676	105218950	105317572	0.0923165	NA	Them7(peak gene)
		2	6.24903	106633061	106434188	106731998	0.0582516	NA	Mpped2
		2	6.33275	106936143	106869609	109410154	0.0582516	NA	Arl14ep,Fshb,Kcna4,Mettl15,Kif18a
		2	5.9792	109789949	109665554	110517931	0.0631647	NA	Bdnf,Lin7c,Lgr4,Ccdc34,Bbox1,Fibin
		5	5.70697	118670316	118628859	118740907	0.0846022	NA	Med13l(peak gene)
		9	6.15418	3976356	3976356	6238080	0.0582516	NA	Aasdhppt,Kbtbd3,Msantd4,Gria4,Casp1,Casp4,Casp12,Pdgfd
		14	5.97569	100575714	100433389	100603044	0.0631647	NA
		18	6.81887	11112319	9884683	13902153	0.0582516	NA	Thoc1,Usp14,Rock1,Greb1l,Esco1,Snrpd1,Abhd3,Mib1,Gata6,Rbbp8,Cables1,Tmem241,Riok3,3110002H16Rik,Npc1,Ankrd29,Lama3,Ttc39c,Cabyr,Osbpl1a,Impact,Hrh4,Zfp521
		18	6.78655	14660689	14477335	16726073	0.0582516	NA	Ss18(peak gene),Psma8,Taf4b,Kctd1,A830021F12Rik,Aqp4,Chst9,Cdh2
		18	5.88257	18106185	17645947	18442329	0.0693742	NA
k__Bacteria; p__Bacteroidetes; c__Bacteroidia; o__Bacteroidales; f__S24-7; g__; s__	190835	1	5.84833	189602433	189569483	189840775	0.0664017	NA	Cenpf,Ptpn14
		2	5.6385	96550007	96461076	97319661	0.0780458	NA	Lrrc4c(peak gene)
		2	6.41735	98762810	98111324	101308033	0.0535189	NA
		2	5.49979	101625816	101583948	101662312	0.0935863	NA	B230118H07Rik(peak gene),Rag2(peak gene),Rag1
		2	6.63017	102770199	101844739	106731998	0.0535189	NA	Prr5l,Commd9,Ldlrad3,Trim44,Fjx1,Pamr1,Slc1a2(peak gene),Cd44,Pdhx,Apip,Ehf,Elf5,Cat,Abtb2,Nat10,Caprin1,Tallbcr,Lmo2,4931422A03Rik,Fbxo3,Cd59b,Cd59a,A930018P22Rik,D430041D05Rik,Hipk3,Cstf3,Tcp11l1,Pin1rt1,Depdc7,Qser1,Prrg4,Ccdc73,Eif3m,Wt1,Them7,Rcn1,Pax6,Elp4,Immp1l,Dnajc24,Dcdc5,Mpped2
		2	5.82988	106936143	106884358	107444021	0.0669039	NA	Arl14ep,Fshb,Kcna4
		2	5.70246	108602323	107961618	108776877	0.0726396	NA
		2	5.55325	109789949	109665554	109789949	0.0873799	NA	Bdnf
		5	5.523	118670316	118670316	118690512	0.0904828	NA	Med13l(peak gene)
		9	6.40719	3976356	3976356	6238080	0.0535189	NA	Aasdhppt,Kbtbd3,Msantd4,Gria4,Casp1,Casp4,Casp12,Pdgfd
		9	5.97428	99515653	99046321	99773117	0.064461	NA	Pik3cb,Faiml,Cep70,Esyt3,Mras,Nme9,Armc8(peak gene),Dbr1,A4gnt,Dzip1l,Cldn18
		18	5.57742	4511616	4044620	4646098	0.0841532	NA	Lyzl1,Map3k8,Mtpap,9430020K01Rik
		18	7.07575	11112319	9622841	13821963	0.0535189	NA	Colec12,Thoc1,Usp14,Rock1,Greb1l,Esco1,Snrpd1,Abhd3,Mib1,Gata6,Rbbp8,Cables1,Tmem241,Riok3,3110002H16Rik,Npc1,Ankrd29,Lama3,Ttc39c,Cabyr,Osbpl1a,Impact,Hrh4,Zfp521
		18	6.44963	14637698	14477335	16726073	0.0535189	NA	Ss18(peak gene),Psma8,Taf4b,Kctd1,A830021F12Rik,Aqp4,Chst9,Cdh2
		18	5.46056	16837706	16837706	16837706	0.0978283	NA
		18	5.9717	18268087	17645947	18442329	0.064461	NA
k__Bacteria; p__Bacteroidetes; c__Bacteroidia; o__Bacteroidales; f__S24-7; g__; s__	194673	1	9.42517	169866368	168240332	171394672	0.00329679	NA	Pbx1,Nuf2,Rgs5,Rgs4,Ccdc190,Hsd17b7,Ddr2,Uap1,Uhmk1,Sh2d1b2,Sh2d1b1,Nos1ap,1700015E13Rik,Olfml2b,Atf6,Dusp12,Fcrlb,Fcrla,Fcgr2b,Fcgr4,Fcgr3,Cfap126,Sdhc,Mpz,Pcp4l1,Nr1i3,Tomm40l,Apoa2,Fcer1g,Ndufs2,Adamts4,B4galt3,Ppox,Usp21,Ufc1,Dedd,Nit1,Pfdn2,Klhdc9,Pvrl4,Arhgap30
		2	6.27442	171533903	171528400	171552110	0.0870269	NA
		2	7.25394	171725018	171591902	172024342	0.039109	NA
k__Bacteria; p__Bacteroidetes; c__Bacteroidia; o__Bacteroidales; f__S24-7; g__; s__	New.ReferenceOTU250	9	6.57712	99291349	99076120	99773117	0.0798871	NA	Pik3cb,Faiml,Cep70(peak gene),Esyt3,Mras,Nme9,Armc8,Dbr1,A4gnt,Dzip1l,Cldn18
		18	7.41629	11112319	9948876	13222397	0.0736674	NA	Thoc1,Usp14,Rock1,Greb1l,Esco1,Snrpd1,Abhd3,Mib1,Gata6,Rbbp8,Cables1,Tmem241,Riok3,3110002H16Rik,Npc1,Ankrd29,Lama3,Ttc39c,Cabyr,Osbpl1a,Impact,Hrh4
k__Bacteria; p__Bacteroidetes; c__Bacteroidia; o__Bacteroidales; f__S24-7; g__; s__	262166	3	7.69585	138328206	137980346	141194415	0.0121867	NA	Dapp1,1110002E22Rik,Mttp,Trmt10a,4930579F01Rik,Adh7,Adh1,Adh6a(peak gene),Adh6b,Adh4,Adh5,Metap1,Eif4e,Tspan5,Rap1gds1,Stpg2
		4	5.91571	138849584	138849584	138892743	0.0912699	NA	Pla2g5(peak gene),Pla2g2e
		4	5.83077	139752706	139752706	139752706	0.0999378	NA	Pax7(peak gene)
		6	6.87111	142772159	142538989	142806626	0.0365453	NA	Kcnj8,Abcc9,Cmas(peak gene)
		12	9.12261	104919533	104261464	105810494	0.00299208	NA	Serpina3i,Serpina3j,Serpina3k,Serpina3m,Serpina3n,Gsc,Dicer1,6230426M11Rik,Clmn,4930408O17Rik,Syne3,Glrx5,Tcl1b2,Tcl1b1,Tcl1b5,Tcl1b3,Tcl1b4,Tcl1,D430019H16Rik,Bdkrb2,Bdkrb1,Atg2b,Gskip,Ak7,Papola
		12	6.50152	106028588	106004257	106316093	0.0523882	NA	Vrk1(peak gene)
		12	6.60009	106676314	106494695	106921264	0.0498102	NA
k__Bacteria; p__Bacteroidetes; c__Bacteroidia; o__Bacteroidales; f__S24-7; g__; s__	New.ReferenceOTU448	1	6.20466	193654902	193578102	193654902	0.0929528	NA
		8	6.20814	107412097	107296917	107790543	0.0929528	NA	Nfat5,Nqo1,Nob1,Wwp2,Psmd7
		8	8.45174	109891835	108057683	110253645	0.0103319	NA	Zfhx3,Pmfbp1,Dhx38,Txnl4b,Hp,Dhodh,Pkd1l3,Ist1,Zfp821,Atxn1l,Ap1g1,Phlpp2(peak gene),Marveld3,Tat,Chst4,Zfp612,Calb2,Cmtr2
k__Bacteria; p__Bacteroidetes; c__Bacteroidia; o__Bacteroidales; f__S24-7; g__; s__	New.ReferenceOTU394	6	7.72796	77278634	76507963	78051541	0.0630344	NA	Ctnna2(peak gene),Lrrtm1
		15	7.67798	93875981	93426575	93880481	0.0630344	NA	Pphln1,Prickle1
		15	6.65485	93937091	93937091	93970003	0.0800569	NA
		15	6.3724	94232157	94160668	94253443	0.0917763	NA
k__Bacteria; p__Bacteroidetes; c__Bacteroidia; o__Bacteroidales; f__S24-7; g__; s__	263253	1	6.73843	143903890	142716483	146189462	0.0826478	NA	Cdc73,B3galt2,Glrx2,Trove2,Uchl5,Rgs2,Rgs13,Rgs1,Rgs21,Rgs18
		3	6.83717	82526951	82144692	83034141	0.0826478	NA	Gucy1a3,Map9,Npy2r,Rbm46,Lrat,Fgg,Fga
		3	6.88631	83575270	83105963	83684694	0.0826478	NA
		3	6.24942	83964733	83860131	84001189	0.0979155	NA	D930015E06Rik(peak gene)
		3	6.56476	84446845	84284253	84516596	0.0826478	NA	Trim2,Fhdc1(peak gene),Arfip1
k__Bacteria; p__Bacteroidetes; c__Bacteroidia; o__Bacteroidales; f__S24-7; g__; s__	209408	2	7.21266	98762810	96461076	107444021	0.0664211	NA	Lrrc4c,B230118H07Rik,Rag2,Rag1,Traf6,Prr5l,Commd9,Ldlrad3,Trim44,Fjx1,Pamr1,Slc1a2,Cd44,Pdhx,Apip,Ehf,Elf5,Cat,Abtb2,Nat10,Caprin1,Tallbcr,Lmo2,4931422A03Rik,Fbxo3,Cd59b,Cd59a,A930018P22Rik,D430041D05Rik,Hipk3,Cstf3,Tcp11l1,Pin1rt1,Depdc7,Qser1,Prrg4,Ccdc73,Eif3m,Wt1,Them7,Rcn1,Pax6,Elp4,Immp1l,Dnajc24,Dcdc5,Mpped2,Arl14ep,Fshb,Kcna4
		2	6.14987	109410154	107961618	110623035	0.0664211	NA	Mettl15,Kif18a,Bdnf,Lin7c,Lgr4,Ccdc34,Bbox1,Fibin,Slc5a12
		5	6.84039	118670316	118524952	118824587	0.0664211	0.195	Med13l(peak gene)
		10	5.96876	114401473	114380405	114470539	0.0725276	NA	Trhde(peak gene)
		17	6.22512	61987816	61215573	62107854	0.0664211	NA
		17	5.70104	62508509	62508509	62587091	0.0943997	NA
		18	5.73999	4646098	4044620	4646098	0.0893641	NA	Lyzl1,Map3k8,Mtpap,9430020K01Rik(peak gene)
		18	6.26229	10226629	9948876	11408745	0.0664211	NA	Thoc1,Usp14,Rock1,Greb1l,Esco1,Snrpd1,Abhd3,Mib1,Gata6
k__Bacteria; p__Bacteroidetes; c__Bacteroidia; o__Bacteroidales; f__S24-7; g__; s__	New.ReferenceOTU194	6	6.59894	71190900	71190900	71300459	0.099325	NA	Fabp1,Smyd1,Krcc1
		6	7.69189	71755167	71576084	72635895	0.0816064	NA	Chmp3,Kdm3a,Reep1(peak gene),Mrpl35,Immt,Ptcd3,Polr1a,St3gal5,Atoh8,Sftpb,Usp39,0610030E20Rik,Tmem150a,Rnf181,Vamp5,Vamp8,Ggcx,Mat2a,Sh2d6,Capg,Elmod3,Retsat,Tgoln1,Tcf7l1
		6	6.67529	73538592	73222852	73538592	0.099325	NA	Suclg1,4931417E11Rik
k__Bacteria; p__Bacteroidetes; c__Bacteroidia; o__Bacteroidales; f__S24-7; g__; s__	New.ReferenceOTU437	1	5.75285	42758562	42739486	42792321	0.0926214	NA
		1	5.75416	43154671	42831463	43154671	0.0926214	NA	Mrps9,Gpr45,Tgfbrap1,AI597479,Fhl2(peak gene)
		2	6.40433	98258743	97942296	100290031	0.0530583	NA
		2	5.67365	101265710	101265710	101265710	0.0983478	NA
		2	5.70782	101662312	101625816	101662312	0.0945888	NA	B230118H07Rik,Rag2,Rag1
		6	5.97553	63287281	63096532	63510372	0.0728035	NA	Grid2(peak gene)
		6	6.8455	64431761	63926534	64960896	0.041195	NA	Grid2(peak gene),Atoh1
		6	6.0223	66930816	65894419	67133760	0.0727477	NA	Prdm5,4930544G11Rik,Mad2l1,Vmn1r32,Vmn1r33,Vmn1r34,Vmn1r35,Vmn1r36,Vmn1r37,Vmn1r38,Vmn1r39,4930597O21Rik,Gng12(peak gene),Gadd45a
		6	6.27725	71190900	71064812	71412098	0.0633451	NA	Thnsl2,Fabp1,Smyd1,Krcc1,Cd8b1,Cd8a,Rmnd5a
		6	7.86755	77391392	71519987	80915605	0.0376259	NA	Rnf103,Chmp3,Kdm3a,Reep1,Mrpl35,Immt,Ptcd3,Polr1a,St3gal5,Atoh8,Sftpb,Usp39,0610030E20Rik,Tmem150a,Rnf181,Vamp5,Vamp8,Ggcx,Mat2a,Sh2d6,Capg,Elmod3,Retsat,Tgoln1,Tcf7l1,Kcmf1,Tmsb10,Dnah6,Suclg1,4931417E11Rik,Ctnna2(peak gene),Lrrtm1,Reg3b,Reg3d,Reg3a,Reg2,Reg1,Reg3g,Lrrtm4
		18	5.73553	10106013	10106013	10106013	0.0926214	NA	Rock1(peak gene)
k__Bacteria; p__Bacteroidetes; c__Bacteroidia; o__Bacteroidales; f__S24-7; g__; s__	New.ReferenceOTU299	17	7.74077	90527336	90381205	90617867	0.0986131	NA	Nrxn1(peak gene)
k__Bacteria; p__Bacteroidetes; c__Bacteroidia; o__Bacteroidales; f__S24-7; g__; s__	390633	17	6.21519	89174600	89110329	89208100	0.0819113	NA	Fshr(peak gene)
		17	7.79728	90506776	89238264	93379112	0.0269598	NA	Nrxn1(peak gene),Adcyap1
k__Bacteria; p__Bacteroidetes; c__Bacteroidia; o__Bacteroidales; f__S24-7; g__; s__	379505	2	6.1484	102681473	102681473	102681473	0.0997756	NA	Slc1a2(peak gene)
		2	6.23193	106664324	106664324	106664324	0.0909023	NA
		2	7.31485	107444021	106936143	108776877	0.0909023	NA	Arl14ep,Fshb,Kcna4
		2	6.76401	109410154	108891302	110703822	0.0909023	NA	Mettl15,Kif18a,Bdnf,Lin7c,Lgr4,Ccdc34,Bbox1,Fibin,Slc5a12,Ano3
		17	7.23588	42197733	40747265	42859781	0.0909023	NA	Crisp2,Rhag,9130008F23Rik,Glyatl3,Cenpq,Mut,Ptchd4,Opn5,Adgrf4,Adgrf2,Cd2ap
		17	7.01764	45727008	44491184	45796371	0.0909023	NA	Runx2,Supt3,4930564C03Rik,Cdc5l,Spats1,Aars2,Tcte1,Tmem151b,Nfkbie,Slc35b2,Hsp90ab1,Slc29a1,Capn11,Tmem63b,Mrpl14,1600014C23Rik
		17	6.61612	45954472	45918930	45954472	0.0909023	NA
		18	6.71838	13759393	13589122	14041086	0.0909023	NA	Zfp521(peak gene)
k__Bacteria; p__Bacteroidetes; c__Bacteroidia; o__Bacteroidales; f__S24-7; g__; s__	337004	1	10.1822	169774740	168786031	170993939	0.00113692	NA	Nuf2,Rgs5,Rgs4,Ccdc190,Hsd17b7,Ddr2,Uap1,Uhmk1,Sh2d1b2,Sh2d1b1,Nos1ap,1700015E13Rik,Olfml2b,Atf6,Dusp12,Fcrlb,Fcrla,Fcgr2b
k__Bacteria; p__Bacteroidetes; c__Bacteroidia; o__Bacteroidales; f__S24-7; g__; s__	329502	2	6.4287	101734998	98111324	101734998	0.0702842	NA	B230118H07Rik,Rag2,Rag1,Traf6,Prr5l(peak gene)
		2	8.25549	106633061	101908764	107961618	0.0165636	NA	Ldlrad3,Trim44,Fjx1,Pamr1,Slc1a2,Cd44,Pdhx,Apip,Ehf,Elf5,Cat,Abtb2,Nat10,Caprin1,Tallbcr,Lmo2,4931422A03Rik,Fbxo3,Cd59b,Cd59a,A930018P22Rik,D430041D05Rik,Hipk3,Cstf3,Tcp11l1,Pin1rt1,Depdc7,Qser1,Prrg4,Ccdc73,Eif3m,Wt1,Them7,Rcn1,Pax6,Elp4,Immp1l,Dnajc24,Dcdc5,Mpped2,Arl14ep,Fshb,Kcna4
		2	5.8741	108602323	108339657	108602323	0.0951978	NA
		7	5.85929	133916169	133916169	133916169	0.0965787	NA	Adam12(peak gene)
		9	5.93836	99773117	99773117	99773117	0.0904173	NA
k__Bacteria; p__Bacteroidetes; c__Bacteroidia; o__Bacteroidales; f__S24-7; g__; s__	New.ReferenceOTU440	2	6.46096	94214601	93611296	97789756	0.0521665	NA	Alx4,Ext2,Accs,Accsl,Alkbh3,Hsd17b12,Ttc17,Api5,Lrrc4c
		2	5.60645	98111324	98111324	98111324	0.096547	NA
		2	5.71183	154130562	154130562	154308127	0.0824464	NA	Bpifa3(peak gene),Bpifa1,Bpifa5,Bpifb1,Bpifb5,Bpifb9a,Cdk5rap1,Bpifb9b
		6	6.84466	67021485	65041553	71331218	0.0302406	NA	Smarcad1,Hpgds,C130060K24Rik,Tnip3,Ndnf,Prdm5,4930544G11Rik,Mad2l1,Vmn1r32,Vmn1r33,Vmn1r34,Vmn1r35,Vmn1r36,Vmn1r37,Vmn1r38,Vmn1r39,4930597O21Rik,Gng12,Gadd45a,Serbp1,Il12rb2,Il23r,Tacstd2,Rpia,Eif2ak3,Tex37,Foxi3,Thnsl2,Fabp1,Smyd1,Krcc1,Cd8b1
		6	7.76528	77182859	71519987	80281372	0.0302406	NA	Rnf103,Chmp3,Kdm3a,Reep1,Mrpl35,Immt,Ptcd3,Polr1a,St3gal5,Atoh8,Sftpb,Usp39,0610030E20Rik,Tmem150a,Rnf181,Vamp5,Vamp8,Ggcx,Mat2a,Sh2d6,Capg,Elmod3,Retsat,Tgoln1,Tcf7l1,Kcmf1,Tmsb10,Dnah6,Suclg1,4931417E11Rik,Ctnna2(peak gene),Lrrtm1,Reg3b,Reg3d,Reg3a,Reg2,Reg1,Reg3g,Lrrtm4
		6	6.05239	83474613	82818636	83554591	0.0633372	NA	Sema4f,M1ap,Dok1,Loxl3,Htra2,Aup1,Dqx1,Tlx2,Pcgf1,Lbx2,Ccdc142,Mrpl53,Mogs,Wbp1,Ino80b,Rtkn,Wdr54,1700003E16Rik,Dctn1,Slc4a5,Mthfd2,Mob1a,Bola3,Tet3,Dguok,Actg2,Stambp
k__Bacteria; p__Bacteroidetes; c__Bacteroidia; o__Bacteroidales; f__S24-7; g__; s__	276894	3	6.52437	83788745	82253242	83964733	0.0480546	NA	Map9,Npy2r,Rbm46,Lrat,Fgg,Fga,Fgb,Plrg1,Sfrp2,Tlr2,D930015E06Rik
		7	6.02142	64850929	64850929	64850929	0.0750325	NA	Fam189a1(peak gene)
		17	7.66809	90527336	89073431	93379112	0.0317175	NA	Fshr,Nrxn1(peak gene),Adcyap1
k__Bacteria; p__Bacteroidetes; c__Bacteroidia; o__Bacteroidales; f__S24-7; g__; s__	New.CleanUp.ReferenceOTU132190	3	6.56992	92677528	92578747	92760208	0.0751135	NA	Smcp,2210017I01Rik,Lce6a,Lce1a1,Lce1b,Lce1a2,Lce1c,Lce1d,Lce1e,Lce1f,Lce1g
		3	7.89388	96281820	93231986	96790425	0.0416486	NA	Flg,Hrnr,Rptn,Tchh,Tchhl1,S100a11,S100a10,Tdpoz2,Tdpoz1,Tdpoz4,Tdpoz3,Tdpoz5,Them4,Them5,C2cd4d,Rorc,Lingo4,Tdrkh,Oaz3,Mrpl9,Riiad1,Celf3,Snx27,Tuft1,Selenbp2,Cgn,Pogz,Psmb4,Selenbp1,Rfx5,Pi4kb,Zfp687,Psmd4,Pip5k1a,Vps72,Tmod4,Scnm1,Lysmd1,Tnfaip8l2,Sema6c,Gabpb2,Mllt11,Cdc42se1,Bnipl,Prune,Fam63a,Anxa9,Cers2,Setdb1,Arnt,Ctsk,Ctss,Hormad1,Golph3l,Ensa,Mcl1,Adamtsl4,Ecm1,Tars2,Rprd2,Prpf3,Mrps21,C…
		7	6.49953	6753782	6753782	6753782	0.0810731	NA	Usp29(peak gene)
k__Bacteria; p__Bacteroidetes; c__Bacteroidia; o__Bacteroidales; f__S24-7; g__; s__	189215	1	6.3667	137688764	137649043	137688764	0.0970087	NA
		1	7.28974	142341243	138760911	143551973	0.066576	NA	Lhx9,2310009B15Rik,Dennd1b,Crb1,Zbtb41,Aspm,F13b,Cfhr1,Cfhr2,Cfh,Kcnt2
		1	6.20663	146565583	146565583	146565583	0.0970087	NA	Brinp3(peak gene)
		1	6.57066	153503204	152618258	153744607	0.095672	NA	Rgl1,Apobec4,Arpc5,Ncf2,Smg7,Nmnat2,Lamc2,Lamc1,Shcbp1l,Dhx9,Npl(peak gene),F630010C12Rik,Rgs8,Rgs16
		1	6.36682	153932716	153932716	154005430	0.0970087	NA
k__Bacteria; p__Bacteroidetes; c__Bacteroidia; o__Bacteroidales; f__S24-7; g__; s__	216958	11	6.08403	116987830	116956666	117015926	0.0769316	NA	Mgat5b
		11	6.33335	117065404	117051865	117065404	0.0528479	NA
		17	6.4823	88880573	88859364	88980272	0.0404302	NA
		17	9.26925	90381205	89003203	93379112	0.00285843	NA	Fshr,Nrxn1(peak gene),Adcyap1
k__Bacteria; p__Bacteroidetes; c__Bacteroidia; o__Bacteroidales; f__S24-7; g__; s__	New.CleanUp.ReferenceOTU158719	1	6.83466	59237663	59118549	59237663	0.0970683	NA	Tmem237,Mpp4,Als2
		1	6.86057	59755217	59662003	59755217	0.0970683	NA	Sumo1,Nop58
		1	7.62174	60880133	60214164	62196834	0.0695877	NA	Nbeal1,Cyp20a1,Abi2,Raph1,Cd28,Ctla4,Icos,Pard3b
k__Bacteria; p__Bacteroidetes; c__Bacteroidia; o__Bacteroidales; f__S24-7; g__; s__	New.ReferenceOTU757	3	7.11989	89228310	88563786	90520782	0.0240455	NA	Ubqln4,Ssr2,Arhgef2,Rxfp4,2810403A07Rik,Rit1,Syt11,Gon4l,Msto1,Dap3,Ash1l,Rusc1,Fdps,Pklr,Hcn3,Clk2,Scamp3,Fam189b,Gba,Mtx1,Thbs3,Muc1,Trim46,Krtcap2,Dpm3,Slc50a1,Efna1,Efna3,Efna4,Adam15,Dcst1,Dcst2,Zbtb7b,Lenep,Flad1,Cks1b,Shc1,Pygo2,Pbxip1,Pmvk,Kcnn3,Adar,Chrnb2,Ube2q1,She,Il6ra,Atp8b2,Hax1,Ubap2l,4933434E20Rik,1700094D03Rik,Tpm3,Nup210l,Rps27,Rab13,Jtb,Creb3l4,Slc39a1,Crtc2,Dennd4b,Gatad2b,Sl…
		3	9.3286	96655898	90662415	96884075	0.00298131	NA	S100a8,S100a9,Pglyrp4,9130204L05Rik,Pglyrp3,Lor,Prr9,Lelp1,Sprr2a1,Sprr2a2,Sprr2a3,Sprr2b,Sprr2d,Sprr2e,Sprr2f,Sprr2h,Sprr2i,Sprr2k,Sprr1b,Sprr3,Sprr1a,Sprr4,2310046K23Rik,Ivl,Smcp,2210017I01Rik,Lce6a,Lce1a1,Lce1b,Lce1a2,Lce1c,Lce1d,Lce1e,Lce1f,Lce1g,Lce1h,Lce1i,Lce1j,Lce1k,Kprp,Lce1l,2310050C09Rik,Lce3a,Lce3b,Lce3c,Lce3d,Lce3e,Lce3f,Crct1,Lce1m,Crnn,Flg2,Flg,Hrnr,Rptn,Tchh,Tchhl1,S100a11,S100a10…
		19	6.15476	29941169	29402868	29941169	0.0871486	NA	Pdcd1lg2,Ric1,Ermp1,Mlana,9930021J03Rik,Ranbp6,Il33(peak gene)
		19	6.0094	32957464	32957464	32957464	0.0987853	NA
k__Bacteria; p__Bacteroidetes; c__Bacteroidia; o__Bacteroidales; f__S24-7; g__; s__	New.CleanUp.ReferenceOTU171236	1	5.73382	42758562	42739486	42782015	0.094521	NA
		1	7.70893	49516492	43154671	51213643	0.0668162	NA	Fhl2,Nck2,1500015O10Rik,Uxs1,Tpp2,Mettl21c,Tex30,Kdelc1,Bivm,Ercc5,Mettl21e,Gulp1,Col3a1,Col5a2,Wdr75,Slc40a1,Dnah7b,Dnah7c,Slc39a10,Tmeff2
		1	5.87175	51383654	51242336	51400179	0.080666	NA	Sdpr
		1	5.81445	53253581	53253581	53424933	0.0866351	NA	Pms1(peak gene),Ormdl1,Osgepl1,Asnsd1,Dnah7a
		10	5.92079	102772248	102713965	102866923	0.080666	NA
		16	7.3838	49680811	46682343	50139400	0.0668162	NA	Dppa4,Dppa2,Morc1,Trat1,Retnlb,Retnla,Retnlg,Dzip3,C330027C09Rik,Myh15,Ift57,Cd47
		16	5.71934	50204360	50178846	50204360	0.0949992	NA	Bbx(peak gene)
		16	5.75048	50264053	50264053	50412083	0.0927851	NA	Bbx(peak gene)
		16	5.78927	51052708	50934609	51052708	0.0897599	NA
		16	6.77307	51643442	51117188	53289331	0.0687881	NA	Cblb,Alcam
		16	6.93999	55819379	54654937	58132068	0.0668162	NA	Zpld1,Nfkbiz(peak gene),Nxpe3,Cep97,Rpl24,Zbtb11,Pcnp,Trmt10c,Senp7,Impg2,Abi3bp,Tfg,Adgrg7,Tmem45a,Lnp1,Tmem45a2,Tomm70a,Nit2,Tbc1d23,Tmem30c,Cmss1,Filip1l,Col8a1
k__Bacteria; p__Bacteroidetes; c__Bacteroidia; o__Bacteroidales; f__S24-7; g__; s__	New.CleanUp.ReferenceOTU203356	1	5.23344	58528463	58484476	58566957	0.0994943	NA	Orc2,Fam126b(peak gene)
		1	6.30697	77279249	75458759	77713824	0.0231072	NA	Asic4,Chpf,Obsl1,Tmem198,Inha,Stk11ip,Slc4a3,Epha4
		1	5.58333	175982174	175946889	176074355	0.0661964	NA	Pld5(peak gene),Rbm8a2
		1	6.97894	188779907	187584609	189320051	0.00963612	NA	Esrrg,Ush2a(peak gene),Kctd3,Kcnk2
		1	5.39502	189404094	189378201	189586443	0.0831916	NA	Kcnk2
		1	6.3128	189804520	189699931	189994733	0.0231072	NA	Ptpn14(peak gene),Smyd2
		2	5.53901	50727830	50687765	50781377	0.070232	NA
		3	5.51175	32027756	31993315	32137337	0.0717642	NA	Kcnmb2(peak gene)
		3	5.98355	33684573	32589865	33713179	0.0382726	NA	Gnb4,Actl6a,Mrpl47,Ndufb5,Usp13,Pex5l
		3	5.3208	35953921	35953921	36377821	0.0913778	NA	Mccc1,Ccdc144b,Acad9,D3Ertd254e,Qrfpr
		5	5.5034	146818951	146563334	146987548	0.0727113	NA	Gpr12,Usp12,Rpl21,Rasl11a,Gtf3a,Mtif3
		6	5.52644	56851134	56376974	58055096	0.0704241	NA	Pde1c,Lsm5,Avl9,Kbtbd2,Fkbp9(peak gene),Nt5c3,Vmn1r4,Vmn1r5,Vmn1r6,Vmn1r7,Vmn1r8,Vmn1r9,Vmn1r10,Vmn1r11,Vmn1r12,Vmn1r13,Vmn1r14,Vmn1r15,Vmn1r16,Vmn1r17,Vmn1r18,Vmn1r19,Vmn1r20,Ppm1k,Herc6,Pyurf,Lancl2,Vopp1,Vmn1r21,Vmn1r22,Vmn1r23,Vmn1r24,Vmn1r25,Vmn1r26
		6	5.82253	58863736	58863736	59424023	0.047662	NA	Herc3(peak gene),Nap1l5,Fam13a,Tigd2,Gprin3
		6	5.28016	61712087	61712087	61712087	0.0947963	NA	Ccser1(peak gene)
		6	9.18761	77391392	62974345	80915605	0.00408636	NA	Grid2,Atoh1,Smarcad1,Hpgds,C130060K24Rik,Tnip3,Ndnf,Prdm5,4930544G11Rik,Mad2l1,Vmn1r32,Vmn1r33,Vmn1r34,Vmn1r35,Vmn1r36,Vmn1r37,Vmn1r38,Vmn1r39,4930597O21Rik,Gng12,Gadd45a,Serbp1,Il12rb2,Il23r,Tacstd2,Rpia,Eif2ak3,Tex37,Foxi3,Thnsl2,Fabp1,Smyd1,Krcc1,Cd8b1,Cd8a,Rmnd5a,Rnf103,Chmp3,Kdm3a,Reep1,Mrpl35,Immt,Ptcd3,Polr1a,St3gal5,Atoh8,Sftpb,Usp39,0610030E20Rik,Tmem150a,Rnf181,Vamp5,Vamp8,Ggcx,Mat2a,Sh…
		14	5.70002	37122119	37102185	37122119	0.0560882	NA	2610528A11Rik,Ghitm(peak gene)
		14	5.81268	39315836	38762181	39593148	0.0484513	NA	Nrg3(peak gene)
		14	5.48981	44111331	43110442	44740450	0.0734974	NA	1700001F09Rik,Ear1,Ear8,Ear10,Ang3,Ang5,Ang6,Ear2,Ear3,Ear12,Ear13,4930503E14Rik,BC061237
		14	5.34094	44985769	44923566	45096059	0.0896182	NA	Ptger2
		15	6.19279	93554942	93378943	93710408	0.0277974	NA	Zcrb1,Pphln1,Prickle1(peak gene)
		15	5.41088	93878263	93874160	93878263	0.0810459	NA
k__Bacteria; p__Bacteroidetes; c__Bacteroidia; o__Bacteroidales; f__S24-7; g__; s__	New.CleanUp.ReferenceOTU22714	2	6.50098	34073489	34073489	34073489	0.0981686	NA
		2	6.77242	35028639	35028639	35028639	0.0762093	NA	Hc(peak gene)
		18	7.26246	86594240	86345650	90594994	0.0762093	NA	Neto1,Cbln2,Socs6,Rttn,Cd226,Dok6,Tmx3
k__Bacteria; p__Bacteroidetes; c__Bacteroidia; o__Bacteroidales; f__S24-7; g__; s__	New.ReferenceOTU7	2	6.00951	97576052	97491639	97576052	0.0845339	NA	Lrrc4c(peak gene)
		2	6.61855	101583948	99405407	101734998	0.0358404	NA	B230118H07Rik(peak gene),Rag2,Rag1,Traf6,Prr5l
		6	7.90119	71706868	65894419	75528362	0.0205937	NA	Prdm5,4930544G11Rik,Mad2l1,Vmn1r32,Vmn1r33,Vmn1r34,Vmn1r35,Vmn1r36,Vmn1r37,Vmn1r38,Vmn1r39,4930597O21Rik,Gng12,Gadd45a,Serbp1,Il12rb2,Il23r,Tacstd2,Rpia,Eif2ak3,Tex37,Foxi3,Thnsl2,Fabp1,Smyd1,Krcc1,Cd8b1,Cd8a,Rmnd5a,Rnf103,Chmp3,Kdm3a,Reep1,Mrpl35,Immt,Ptcd3,Polr1a,St3gal5,Atoh8,Sftpb,Usp39,0610030E20Rik,Tmem150a,Rnf181,Vamp5,Vamp8,Ggcx,Mat2a,Sh2d6,Capg,Elmod3,Retsat,Tgoln1,Tcf7l1,Kcmf1,Tmsb10,Dn…
k__Bacteria; p__Bacteroidetes; c__Bacteroidia; o__Bacteroidales; f__S24-7; g__; s__	New.CleanUp.ReferenceOTU137966	6	7.28136	84842444	84630358	85354462	0.093135	NA	Exoc6b(peak gene),Spr,Emx1,Sfxn5,Rab11fip5
		6	6.9046	85526431	85526431	86045430	0.093135	NA	Alms1,Nat8f7,Nat8f3,Nat8f6,Nat8f5,Nat8,Nat8f2,Nat8f4,Nat8f1,Tprkb,Dusp11,Figla,Add2
		6	7.00477	86216926	86149191	86495739	0.093135	NA	Tgfa(peak gene),Fam136a,Snrpg,Pcyox1,Tia1,C87436
k__Bacteria; p__Bacteroidetes; c__Bacteroidia; o__Bacteroidales; f__S24-7; g__; s__	New.ReferenceOTU854	6	7.9465	77391392	75049259	80681551	0.0439698	NA	Ctnna2(peak gene),Lrrtm1,Reg3b,Reg3d,Reg3a,Reg2,Reg1,Reg3g,Lrrtm4
k__Bacteria; p__Bacteroidetes; c__Bacteroidia; o__Bacteroidales; f__S24-7; g__; s__	New.ReferenceOTU729	1	7.95354	183513186	182957405	184146379	0.0782637	NA	Tlr5,Disp1,Brox,Aida,Mia3,Taf1a,Hhipl2,Dusp10
		5	7.37892	133272254	133111893	133319095	0.0782637	NA
k__Bacteria; p__Bacteroidetes; c__Bacteroidia; o__Bacteroidales; f__S24-7; g__; s__	New.CleanUp.ReferenceOTU100777	4	7.62964	31773133	31118277	33808723	0.0681322	NA	Map3k7,Bach2,Gja10,Casp8ap2,Mdn1,Lyrm2,Ankrd6,Rragd,Ube2j1,Gabrr2,Gabrr1,Pm20d2,Srsf12,Pnrc1,Rngtt
k__Bacteria; p__Bacteroidetes; c__Bacteroidia; o__Bacteroidales; f__S24-7; g__; s__	New.CleanUp.ReferenceOTU53453	8	7.63631	108186404	108186404	108486304	0.0600491	NA
k__Bacteria; p__Firmicutes; c__Clostridia; o__Clostridiales; f__Ruminococcaceae	New.ReferenceOTU100	5	8.35433	31931182	30252792	32095577	0.0522643	0.015	Ept1,Drc1,Otof,1700001C02Rik,Cib4,Kcnk3,Slc35f6,Cenpa,Dpysl5,Mapre3,Tmem214,Agbl5,Ost4,Emilin1,Khk,Cgref1,Abhd1,Preb,Tcf23,Slc5a6,Atraid,Cad,Slc30a3,Dnajc5g,Trim54,Ucn,Mpv17,Gtf3c2,Eif2b4,Snx17,Zfp513,Ppm1g,Nrbp1,Krtcap3,Ift172,Fndc4,Gckr,Zfp512,4930548H24Rik,Gpn1,Supt7l,Slc4a1ap,Mrpl33,Rbks,Bre(peak gene)
k__Bacteria; p__Firmicutes; c__Clostridia; o__Clostridiales; f__Ruminococcaceae	259173	5	7.69722	129038696	128612440	130270578	0.0270502	NA	Piwil1,Rimbp2,Stx2,Ran,Adgrd1,Sfswap,Mmp17,Zfp11,14-Sep,Mrps17,Gbas,Psph,Cct6a,Sumf2,Phkg1,Chchd2,Zbed5,Nupr1l,Vkorc1l1,Gusb,Asl,Crcp,Tpst1,Kctd7,Rabgef1,Tmem248,Sbds,Tyw1
		7	7.49124	131286490	130213172	131346396	0.0270502	NA	Fgfr2(peak gene),Ate1,Nsmce4a,Tacc2,Btbd16,Plekha1,Htra1,Dmbt1,4933402N03Rik,5430419D17Rik,BB114814(peak gene),Cuzd1,1700007K09Rik,Fam24a,2310057M21Rik
		8	6.87815	86065210	85963788	86148016	0.0375888	NA	Phkb
k__Bacteria; p__Firmicutes; c__Clostridia; o__Clostridiales; f__Ruminococcaceae; g__; s__	414089	2	7.88189	19688886	18509292	19866330	0.0152351	NA	Commd3,Bmi1,Spag6,Pip4k2a,Armc3,Msrb2,Ptf1a,4921504E06Rik,Otud1
k__Bacteria; p__Firmicutes; c__Clostridia; o__Clostridiales; f__Ruminococcaceae; g__; s__	338796	1	6.33821	184686909	184617001	184741599	0.0473052	NA	Hlx
		2	8.2841	170557929	169639159	170995477	0.0323371	0.019	Tshz2,Zfp217,Bcas1,Cyp24a1,Pfdn4,4930470P17Rik,Dok5
		2	7.38226	171772307	171641652	172139879	0.0323371	NA	Cbln4
		17	7.79855	53524550	51862079	55965085	0.0323371	NA	Kcnh8,Efhb,Rab5a,Pp2d1(peak gene),Kat2b,Sgol1,Sult1c2,Mark1-ps1,Sult1c1,Slc5a7,St6gal2,Vmn2r118,Pot1b,Adgre4,Zfp119a,Zfp959,Zfp119b,Ebi3,Ccdc94
k__Bacteria; p__Firmicutes; c__Clostridia; o__Clostridiales; f__Ruminococcaceae; g__; s__	263252	1	5.65583	42213798	42172771	42281440	0.0885137	NA
		6	6.07458	141840535	141736335	142504046	0.0790983	NA	Slco1a4(peak gene),Slco1a1,Slco1a6,Slco1a5,Iapp,Pyroxd1,Recql,Golt1b,Spx,Gys2,Ldhb
		6	5.94634	142943885	142867966	142966371	0.0861588	NA	St8sia1(peak gene)
		6	7.35428	143137156	143040451	143827651	0.0698503	NA	C2cd5,Etnk1
		6	5.58143	144257497	144257497	144257497	0.0932804	NA	Sox5(peak gene)
		13	5.88845	16968496	16693582	17500727	0.0861588	NA	Sugct(peak gene)
		13	5.78675	42628474	42555242	42770314	0.0861588	NA	Dsp(peak gene),Phactr1
		13	5.53451	42863733	42863733	42863733	0.0990445	NA	Dsp(peak gene),Phactr1(peak gene)
		16	6.40957	12084446	11921217	12605741	0.0764061	NA	Shisa9(peak gene)
		16	6.84705	13045210	12729647	14190985	0.0698503	NA	Ercc4,Mkl2,Parn,Bfar,3110001I22Rik,Pla2g10,Rrn3,Ntan1,Pdxdc1,Mpv17l,Ifitm7,2900011O08Rik,Marf1,Nde1
		16	5.97021	15256907	15138328	15287903	0.0860253	NA
		16	5.54965	73374362	73374362	73374362	0.0970756	NA
		16	6.95224	74244193	73760890	75553627	0.0698503	NA	Robo2(peak gene),Lipi
		18	6.68151	73774556	73498625	73993472	0.0698503	NA	Mex3c,Smad4,4930578L24Rik,Elac1,Me2(peak gene),Mro,Mapk4
		19	7.05395	40241143	38850497	41236467	0.0698503	NA	Tbc1d12,Hells,Cyp2c55,Cyp2c65,Cyp2c66,Cyp2c29,Cyp2c38,Cyp2c39,Cyp2c67,Cyp2c68,Cyp2c40,Cyp2c69,Cyp2c37,Cyp2c54,Cyp2c50,Cyp2c70,Pdlim1(peak gene),Sorbs1,3010085J16Rik,Aldh18a1,Tctn3,Entpd1,Cc2d2b,Ccnj,Zfp518a,Blnk,Dntt,Opalin,Tll2,Tm9sf3
		19	5.55009	41598482	41538452	41598482	0.0970756	NA	Lcor,AI606181
		19	6.11557	43603212	43577706	44150222	0.0767208	NA	Nkx2-3,Slc25a28,Entpd7,Cox15,Cutc,Abcc2,Dnmbp,Cpn1,Cyp2c44,Erlin1,Chuk,Cwf19l1,Bloc1s2,Pkd2l1
k__Bacteria; p__Firmicutes; c__Clostridia; o__Clostridiales; f__Ruminococcaceae; g__; s__	New.ReferenceOTU585	6	6.25687	17609924	17609924	17609924	0.0938602	NA
		17	8.1097	45837232	43568147	46650796	0.0264053	NA	Ankrd66,Pla2g7,Tdrd6,Slc25a27,Cyp39a1,Rcan2,Enpp5,Enpp4,Clic5,Runx2,Supt3,4930564C03Rik,Cdc5l,Spats1,Aars2,Tcte1,Tmem151b,Nfkbie,Slc35b2,Hsp90ab1,Slc29a1,Capn11,Tmem63b,Mrpl14,1600014C23Rik,Vegfa,Mrps18a,Rsph9,Mad2l1bp,Gtpbp2,Polh,Xpo5,Polr1c,Yipf3,Lrrc73,Tjap1,Dlk2,Abcc10,Zfp318,Crip3,Slc22a7,Ttbk1,Dnph1,Cul9,Srf,Ptk7,Klc4,Mrpl2,Cul7
		17	6.48429	47242837	47184514	47426275	0.071253	NA	Trerf1(peak gene),Mrps10,Guca1b,Guca1a,1700001C19Rik
k__Bacteria; p__Firmicutes; c__Clostridia; o__Clostridiales; f__Ruminococcaceae; g__; s__	288128	3	8.81657	63143005	59479848	66065486	0.0144793	NA	4930449A18Rik,C130079G13Rik,Aadacl2,Aadac,Sucnr1,Mbnl1,P2ry1,Rap2b,Arhgef26,Dhx36,Gpr149,Mme,Plch1,E130311K13Rik,Slc33a1,Gmps,Vmn2r1,Vmn2r2,Vmn2r3,Vmn2r4,Vmn2r5,Vmn2r6,Vmn2r7,Kcnab1,Ssr3,4931440P22Rik,Tiparp,Lekr1,Ccnl1,Veph1
k__Bacteria; p__Firmicutes; c__Clostridia; o__Clostridiales; f__Ruminococcaceae; g__; s__	267905	2	7.37807	17793715	17793715	17814836	0.0343514	NA
		2	6.90923	18764774	18509292	18859014	0.0634736	NA	Commd3,Bmi1,Spag6,Pip4k2a
		2	7.58826	19814975	19255988	19866330	0.0343514	NA	Armc3,Msrb2,Ptf1a,4921504E06Rik,Otud1
k__Bacteria; p__Firmicutes; c__Clostridia; o__Clostridiales; f__Ruminococcaceae; g__Oscillospira; s__	New.ReferenceOTU95	2	7.48448	21120316	20730698	21993786	0.0649934	NA	Etl4,Arhgap21,Enkur,Thnsl1,Gpr158
		5	7.64902	31834382	31303801	31999566	0.0649934	NA	Gckr,Zfp512,4930548H24Rik,Gpn1,Supt7l,Slc4a1ap,Mrpl33,Rbks,Bre(peak gene)
		5	7.44954	32265482	32114556	32393125	0.0649934	NA	Fosl2,Plb1(peak gene)
k__Bacteria; p__Firmicutes; c__Clostridia; o__Clostridiales; f__Ruminococcaceae; g__Oscillospira; s__	336810	1	7.21791	80944360	80554599	82092087	0.0930633	NA	Dock10,Nyap2
		1	6.47477	152545312	152445021	153225507	0.0930633	NA	Colgalt2,Rgl1(peak gene),Apobec4,Arpc5,Ncf2,Smg7,Nmnat2,Lamc2,Lamc1
		2	6.53803	166286411	166207199	166398114	0.0930633	NA
		2	6.61426	166977776	166716396	167060183	0.0930633	NA	Trp53rkb,Arfgef2,Cse1l,Stau1(peak gene),Ddx27,Znfx1
		2	6.37801	167562064	167562064	168021983	0.0930633	NA	Ube2v1,Tmem189,Cebpb,Ptpn1,Fam65c
		2	6.47407	170541319	170269240	170592922	0.0930633	NA	Bcas1,Cyp24a1,Pfdn4,4930470P17Rik
k__Bacteria; p__Firmicutes; c__Clostridia; o__Clostridiales; f__Ruminococcaceae; g__Oscillospira; s__	New.CleanUp.ReferenceOTU170146	5	7.67768	33332741	32265482	35847843	0.0256739	0.056	Plb1,Ppp1cb,Yes1,Pisd,Prr14l,Depdc5,Ywhah,Slc5a1,Spon2,Ctbp1,Maea,Uvssa,Nkx1-1,Fam53a,Slbp,Tmem129,Tacc3,Fgfr3,Letm1,Whsc1,Nelfa,Nat8l,Poln,Haus3,Mxd4,Zfyve28,Cfap99,Rnf4,Fam193a,Tnip2,Sh3bp2,Add1,Mfsd10,Nop14,Grk4,Htt,Msantd1,Rgs12,Hgfac,Dok7,Lrpap1,Adra2c,Hmx1,Cpz,Trmt44,Acox3,Htra3,Sh3tc1,Ablim2
		5	7.58992	36009126	35984096	36181745	0.0256739	NA	Afap1,Sorcs2
k__Bacteria; p__Firmicutes; c__Clostridia; o__Clostridiales; f__Ruminococcaceae; g__Ruminococcus; s__	278098	9	6.43738	113068869	113068869	113130009	0.0942477	NA
		9	7.43723	114390499	113369198	114642941	0.0489163	NA	Pdcd6ip,Clasp2,Ubp1,Fbxl2,Susd5,4921528I07Rik,Bcl2a1c,Crtap(peak gene),Glb1,Tmppe,Ccr4,Trim71,C130032M10Rik,Cnot10
		14	6.95482	105218905	104996535	105421844	0.0489163	NA	Rbm26,Ndfip2
k__Bacteria; p__Firmicutes; c__Clostridia; o__Clostridiales; f__Ruminococcaceae; g__Ruminococcus; s__	New.ReferenceOTU758	16	8.14775	69611998	69430077	70029952	0.0546142	NA	Speer2
k__Bacteria; p__Firmicutes; c__Clostridia; o__Clostridiales; f__Ruminococcaceae; g__Ruminococcus; s__	New.ReferenceOTU611	10	7.05344	68202811	68202811	68202811	0.0932015	NA	Arid5b(peak gene)
		10	7.56733	68472307	68299148	68538479	0.0550808	NA	1700040L02Rik(peak gene)
k__Bacteria; p__Firmicutes; c__Clostridia; o__Clostridiales; f__Ruminococcaceae; g__Ruminococcus; s__	New.CleanUp.ReferenceOTU124354	16	7.80212	69611998	69503060	70029952	0.0886659	NA	Speer2
k__Bacteria; p__Firmicutes; c__Clostridia; o__Clostridiales; f__Ruminococcaceae; g__Ruminococcus; s__	New.ReferenceOTU34	1	6.91731	163311155	162184421	163311155	0.0836456	NA	Dnm3,Mettl13,Vamp4,Myoc,7420461P10Rik,Prrc2c,Fmo4,Fmo1,Fmo2,Fmo6,Fmo3,Mroh9,Prrx1(peak gene)
		8	7.64423	102785987	102732536	103590882	0.0549718	NA	Cdh11
k__Bacteria; p__Tenericutes; c__Mollicutes; o__Anaeroplasmatales; f__Anaeroplasmataceae; g__Anaeroplasma; s__	4390755	10	7.26108	89119986	89004598	89164697	0.0836621	NA	Ano4(peak gene)
		10	7.46074	89600664	89417083	89841607	0.0836621	NA	Gas2l3,Nr1h4,Slc17a8(peak gene),Scyl2,Actr6,Uhrf1bp1l
		10	7.11503	91460047	91435548	91460047	0.0836621	NA
		16	7.02262	14544297	14469239	14744014	0.0836621	NA	Abcc1,A630010A05Rik,Snai2
k__Bacteria; p__Tenericutes; c__Mollicutes; o__RF39; f__; g__; s__	4343981	2	7.07994	93361491	92914543	93581464	0.0219907	NA	Syt13,Prdm11,Trp53i11,Tspan18,Cd82
		17	6.41644	89181724	88950300	89208100	0.0573148	NA	Fshr(peak gene)
		17	6.01256	89289514	89238264	89303437	0.0830533	NA
		17	10.4208	92048074	89411736	94869708	6.94e-05	NA	Nrxn1,Adcyap1,Mettl4
		18	6.13698	64829974	64718934	64870234	0.0712636	NA
		18	6.10822	64981308	64981308	64981308	0.0743645	NA	Nedd4l(peak gene)
		18	5.91832	65036064	65036064	65036064	0.0939497	NA	Nedd4l(peak gene)
k__Bacteria; p__Tenericutes; c__Mollicutes; o__RF39; f__; g__; s__	New.ReferenceOTU138	6	6.86565	99397119	99202479	99397119	0.0981284	NA	Foxp1(peak gene)
		6	7.02725	99591368	99483386	100062531	0.0981284	NA	Foxp1,Eif4e3,Gpr27,Prok2
