## Supplementary material for "High-resolution QTL mapping with Diversity Outbred mice identifies genetic variants that impact gut microbiome composition": Table S7

### Sheet: 6A - Full Comparison Table
Supplementary Table 6A - Comparison of heritabilities and QTL with other studies
Comparison of taxa heritabilities and QTL hits across mouse, human, and pig studies. The green shading over heritability estimates ranges from each study’s lowest heritability estimate (white) to each study’s highest heritability estimate (green) to highlight the relative heritability of each taxa per study. Statistically significant results are shown in bold font when significance is reported. F…
							Heritability																		QTL/GWAS signals
							Mouse								Human								Pigs		Mouse											Human
							Our		Org					O'Connor	Goodrich '16 ACE	Davenport			Turpin	Lim	Hughes		Camarinha-Silva		Our		Benson	McKnite	Leamy	Org	Wang '15	Snijders	Bubier	Belheouane	Kemis	Davenport			Blekhman	Wang '16	Igartua		Turpin	Hughes
							nonR	R	All	M	F	Avg	One			W	S	C			HB	RNT			nonR	R					H					W	S	C			NV W	N C		HB	RNT
p_Actinobacteria							0	0.14							0.26				0.28	0.46							no	no											no	21(16)
	c_Coriobacteria						0	0.1							0.1				0.24
		o_Coriobacteriales					0	0.1							0.1				0.24								10
			f_Coriobacteriaceae				0	0.1							0.1	0	0	0	0.24			0.12					10	no								no	no	no					6(1)		8(8)
				g_Adlercreutzia			0	0.1							0.05	0	0	0	0.43																	no	no	no
p_Bacteroidetes							0.29	0.28	0.53	0.82	0.73	0	0.02		0.08				0.33	0.25			0.2		5	5	no	no			14								no	no
	c_Bacteroidia						0.29	0.28	0.53	0.82	0.73	0	0.02		0.08				0.33				0.2																no	no
		o_Bacteroidales					0.29	0.28	0.53	0.82	0.73	0	0.02		0.08		0	0	0.33	0.25		1e-06	0		5	5	no										no	no	no	no
			f_Bacteroidaceae				0.01	0.05							0.03				0.58	0.24			0.04				no	no											no	no
				g_Bacteroides			0.01	0.05						0.47	0.03	0	0.01	0	0.58	0.24		1e-06					no	4	9,16,18		1		11	1		no	no	no	9(4)	no
			f_Rikenellaceae				0	0	0.54	0.57	0.93	0.17	0.1		0				0.29	0.13			0				no	15				1,3,4,5,6,7,10,11,12,13,14,X							no	no			2(2)
				g_Unclassified			0	0	0.54	0.57	0.93	0.17	0.1		0
			f_S24-7				0.31	0.31	0.6	0.86	0.82	0	0						0.33													1,4,5,17,18,X
				g_Unclassified			0.31	0.31	0.6	0.86	0.82	0	0
p_Firmicutes							0.2	0.18	0.56	0.71	0.77	0.15	0.16		0	0	0	0	0.18	0.1		1e-06					no	no								no	no	no	no	no					1(3)
	c_Bacilli						0.25	0.24	0.68	0.74	0.76	0.01	0		0.03				0.19	0.35							no								12				2(12),10(7),14(12)	2(1),3(16),10(2),12(6,18),19(7,8),20(2)
		o_Bacillales					0.15	0.01									0		0						19		no	17									no
			f_Staphylococcaceae				0.17												0						19			17
				g_Staphylococcus			0.18							0.43		0	0	0	0	0.32					19			17								no	no	no
		o_Lactobacillales					0.33	0.35	0.77	0.79	0.55	0	0		0				0.1	0.33	0.0903	0.0074					no												no	2(1),3(16,10,6,7,4,14,3,1),10(2),11(9),16(8)				1(1,3,8),2(1,2,3,9,10,15,18,X),3(6,9,14),4(3,5,6),5(11,13),6(6,9,10,13,17),7(1,2,5,7,15),8(8,15),9(2,4,13,19),10(14,19),11(9,13,19),12(10),13(11,14,18),14(12),15(7),16(4,5,8,16),17(11),18(1,18),19(3,4,5,7,8,11,12,17,X)	11(2)
			f_Lactobacillaceae				0.36	0.37							0.04		0.13		0.26	0.17			0				no	no				1,2,3,4,5,6,7,9,10,11,12,13,14,15,16,17,19,X					no
				g_Lactobacillus			0.36	0.37						0.74	0.04	0.36	0	0.19	0.26	0.15	1e-06	0.0266	0.34				no	no	16							2(6,13),3(16,2),4(8,3)	no	no			13(14,8)		1(4),6(9),17(11,9)
		o_Turicibacterales					0.31		0.54	0.75	0.82	0.12	0.12		0.39				0.26																8
			f_Turicibacteraceae				0.31		0.54	0.75	0.82	0.12	0.12		0.39				0.26																8
				g_Turicibacter			0.31		0.54	0.75	0.82	0.12	0.12	0.29	0.39	0.0038	0.19	0.13	0.26				0				7		no	9,11					8	no	no	no
	c_Clostridia						0.25	0.24	0.58	0.8	0.77	0	0.03		0.03				0.22	0.07			0				no												no	no
		o_Clostridiales					0.25	0.24	0.58	0.8	0.77	0	0.03		0.03	0	0	0	0.33	0.07		0.0347	0				no				3					no	no	no	no	no					1(3),11(9)
			f_Unclassified				0.34	0.31	0.46	0.75	0.76	0.04	0		0.02													no				1,2,4,5,6,7,8,9,10,11,12,13,14,15,16,X								no
				g_Unclassified			0.34	0.31							0.02
			f_[Mogibacteriaceae]				0.05	0	0.26	0.61	0.45	0.03	0		0.16				0.33																13,9
				g_Unclassified			0.08	0.02	0.26	0.61	0.45	0.03	0		0.17
			f_Christensenellaceae				0.18	0.33							0.42				0.64	0.31															7
				g_Unclassified			0.18	0.33							0.42
			f_Clostridiaceae				0	0	0.61	0.83	0.8	0.09	0.05		0.3	0.35		0	0.35	0.34							no	no				1,2,3,5,6,8,10,12,13,14,17,18,19,X			1,11	no		no
				g_Unclassified			0	0	0.61	0.83	0.81	0.09	0.05		0.32													no														1(1)
				g_Clostridium			0.31								0.24	0.1	0.46	0.04	0.2	0.14			0.1				no		3,9,14,19							no	no	no
			f_Dehalobacteriaceae				0	0.01							0.31				0.54
				g_Dehalobacterium			0	0.01						0.73	0.29				0.54
			f_Lachnospiraceae				0.07	0.08	0.52	0.6	0.69	0.36	0.07		0.16	0.13	0	0.29	0.17	0.15		0.022	0.09			10	no	no				2,4,5,8,9,10,12,13,17,X				no	no	no	1(1)						3(3)
				g_Unclassified			0.13	0.13	0.56	0.64	0.68	0	0		0.07							1e-06						no												no					8(14)
				g_[Ruminococcus]			0.02	0.02	0.48	0.59	0.75	0.25	0.29	0.61	0.13				0.37	0.21										19					1,14				no
				g_Anaerostipes			0							0.3	0.05	0	0	0	0.08	0.01		0.23											8			no	3(9,7)	3(9,7)							14(12),18(18),19(6,10),21(16)
				g_Coprococcus			0.25	0.29	0.28	0.61	0.55	0	0.02	0.19	0.09	0.46	0.06	0.26	0.04	0.16	0.026	0.128													7,11	2(1)	no	no	no					1(1,3,4,7),2(1,2),3(3,9,10),4(5,6,8),5(11,13,17,18),6(1,10,13,17),7(1,2,12,13),8(4,8,14,15),9(2,4),10(4,7,8,9,13,16,18),11(7,9),12(10),14(12,14,19),15(8),16(8,16),17(11),18(1,17,18),20(2),21(16),22(15)
				g_Dorea			0.02	0						0.28	0.05	0	0	0.16	0.44	0.03		0.2469					no		no						12	no	no	no	no						7(5)
				Other			0.06	0							0.12				0.19
			f_Ruminococcaceae				0.08	0.09	0.46	0.58	0.75	0.12	0		0.19	0	0	0.12	0.34	0.05		0.12	0.16		2,5	2,5	12	no						3		no	no	no	10(10)	no			12(10)		7(9)
				g_Unclassified			0.06	0.09	0.39	0.62	0.73	0.09	0		0.29							0.2234			2	2		no												no					19(10)
				g_Oscillospira			0.09	0.09	0.53	0.59	0.78	0.3	0.02	0.76	0.19				0	0.14										4					5				no				2(12,10)
				g_Ruminococcus			0.13	0.13	0.35	0.57	0.6	0.23	0.07	0.69	0.03	0	0	0.13	0.48	0.06	0.1495	1e-06	0.19													no	no	no	no	no				1(1,3,4,M,X),2(1,2,5,11,M),3(3,4,6,7,9,11,16,18),4(5,8),5(11,17,18),6(1,2,4,7,9,10,13,17,18),8(4,8,14,15),9(2,4,19),10(2,19),11(2,7,9,X),12(1,2,4,5,6,10,18),13(3,8,13,14,19,X),14(12,14),15(7,9),16(7),17(11),18(1,18),20(2),21(8,16,17),22(15)	5(11,18),10(19)
				Other			0.14	0.28							0.14				0.45							5
			Other				0	0							0.13
				Other			0	0							0.13				0.44
	c_Erysipelotrichi						0.12	0.11	0.51	0.69	0.83	0.26	0.09		0				0.49								7								13				no	4(3,1,4,5),18(9)
		o_Erysopelotrichales					0.12	0.11	0.51	0.69	0.83	0.26	0.09		0				0.49				0.13				7								13				no	4(3,1,4,5),18(9)
			f_Erysipelotrichaceae				0.12	0.11	0.51	0.69	0.83	0.26	0.09		0	0.32	0	0.34	0.49	0.14		0.0499					7	no				2,3,7,11,12,15,18,19,X			13	no	no	no	no	4(3,1,4,5),18(9)					6(13)
				g_Unclassified			0.04	0.03	0.51	0.82	0.84	0.15	0.07		0						0.217	1e-06																		14(12,14,2)				2(11),5(18),6(10),16(17),18(18)	9(13)
				g_Coprobacillus			0.23	0.09						0.43	0.06	0	0.32	0.09	0																	no	no	no
p_Proteobacteria							0	0.03							0.02	0	0.04	0	0.16	0.14		0.000556					6	no			14				18	no	no	no	13(14)	14(14,9)
	c_Gammaproteobacteria						0.19	0.15							0.17	0.11	0.45	0.37	0.07	0.24	1e-06	0.33	0				9								1	no	no	no	no	2(1),13(14)				1(1),2(1),4(5),5(11,13),9(2),12(10),13(14),14(14)	15(7)
		o_Enterobacteriales					0.23	0.11							0.18				0								no								1				no	15(9,13,1,3)
			f_Enterobacteriaceae				0.23	0.11							0.18	0	0	0.09	0	0.26	1e-06	0.044					no	no				1,3,4,5,6,8,9,10,11,13,17			1	no	6(10,14),10(10),18(18)	no	12(6)	15(9,13,1,3)				6(13),9(4),12(6)
				g_Unclassified			0.2	0.11							0.16																									1(4,10)
p_Tenericutes							0.4	0.36							0.34				0.06	0.23																			6(17)
	c_Mollicutes						0.4	0.36							0.32				0.18	0.23					1	1
		o_Anaeroplasmatales					0.29	0.28
			f_Anaeroplasmataceae				0.29	0.28																								1,2,3,4,5,7,8,9,10,11,12,13,14,15,16,17,18,19,X
				g_Anaeroplasma			0.29	0.28						0.48
		o_RF39					0.35	0.32							0.31				0.18
			f_Unclassified				0.35	0.32							0.31																	1,2,3,5,7,8,10,11,13,14,15,16,17,19
				g_Unclassified			0.35	0.32							0.31
p_Verrucomicrobia							0.02	0.11	0.54	0.85	0.92	0.13	0.33		0.15				0.3	0.05																			no
	c_Verrucomicrobiae						0.02	0.11	0.54	0.85	0.92	0.13	0.33		0.14				0.3																				no
		o_Verrucomicrobiales					0.02	0.11	0.54	0.85	0.92	0.13	0.33		0.14				0.3																				no
			f_Verrucomicrobiaceae				0.02	0.11	0.54	0.85	0.92	0.13	0.33		0.14				0.3	0.06																			no
				g_Akkermansia			0.02	0.11	0.54	0.85	0.92	0.13	0.33	0.62	0.14	0	0.01	0	0.3	0.06	0.139	1e-06								2,7						no	no	3(3)	no					8(15)	18(17)
minimum heritability measurement							0	0	0.26	0.57	0.45	0	0	0.19	0	0	0	0	0	0.01	1e-06	1e-06	0
maximum heritability measurement							0.4	0.37	0.77	0.86	0.93	0.36	0.33	0.76	0.42	0.46	0.46	0.37	0.64	0.46	0.217	0.33	0.34

### Sheet: 6B - Heritability Sources
Supplementary Table 6B. Source studies for heritability values
Source studies used to compare heritability values in Table S5A. For each study, the table describes the location within the manuscript where heritability values were extracted from, a brief summary of the goals of the study, and the samples used in the study.
Heritabilities
Study Name	Info Source	Study Goals	Sample	Sample Size	Sex
Org et al. (2015)	Heritabilities from Supp. Table S3, used linear mixed model heritability with the EMMAX software model (Org et al. 2015), didn't report significance	Map loci controlling microbiota composition and identify candidate genes in mice using QTL mappings	Cecum and fecal samples from mice in Hybrid Mouse Diversity Panel from Jackson Laboratory	599	male (327) female (273)
O'Connor et al. (2014)	Heritabilities from Table 1, as described by Hegmann and Possidente using the following formula h2 = (0.5V_a)/(0.5V_a + V_e) where V_a is the additive genetic variance and V_e is the average environmental variance (O'Connor et al, 2014), didn't report significance	Investigate how diet and genetics shape microbial communities and how microbial differences relate to cardiometabolic phenotypes in mice	Cecum and fecal samples from the 8 progenitor strains of the collaborative cross/diversity outbred mapping panels (C57BL/6J, A/J, NOD/ShiLtJ, NZO/ HILtJ, WSB/EiJ, CAST/EiJ, PWK/PhJ, and 129S1/SvImJ)		female
Goodrich et al. (2016)	Heritabilities from Supp. Table S1, ACE model, included all with a 95% confidence interval non overlapping 0	Uncover associations between heritable taxa and genes related to diet, metabolism, and olfaction in humans	Fecal samples from indivduals including dizygotic twin pairs and monozygotic twin pairs	2731
Davenport et al. (2015)	Heritabilities from Supp. Table S2, PVE "chip heritability", included all with standard error not overlapping 0	Examine the association of host genotypes with relative abundance of fecal microbes in a founder population, the Hutterites, during the summer and winter	Stool samples taken in both the summer and winter of Hutterites population	winter 93, summer 91, combined 127	winter (60 females and 33 males), summer (57 females and 34 males), combined (79 females and 48 males)
Turpin et al. (2016)	Heritabilities from Supp. Table S2, polygenic heritability (H2r) using Sequential Oligogenic Linkage Analysis Routines (SOLAR) software v 6.6.2, included all taxa with residuals from Kurtosis test <= 0.8	Evaluated the association between host genetic variation and the composition of intestinal microbiota of healthy individuals using GWAS	Stool samples from healthy first-degree relatives of patients with Crohn's disease between 6 and 35 years of age	1561	male (702) female (859)
Lim et al. (2017)	Heritabilities from Supp. Table S3, H2r total additive genetic heritability using Sequential Oligogenic Linkage Analysis Routines (SOLAR), didn't report significance	Investigated the links among host genetic factors, gut microbiota, and metabolic syndrome in humans	Fecal samples from individuals in the Healthy Twin Study in Korea including monozygotic twins, dizygotic twins, siblings, and parents	655	male (272) female (383)
Hughes et al. (2020)	Heritabilities from Supp. Table S3, narrow-sense heritability, used two different traits - a presence/absence (P/A) phenotype (HB) and a zero-truncated (all zero values set as missing) abundance (AB) phenotype (RNT)	Identify specific SNPs that are implicated in host microbiome composition	Human samples from Flemish Gut Flora Project and two German cohorts (FoCus, PopGen)	3890
Camarinha-Silva et al. (2017)	Heritabilities from Supp. Table S2, narrow-sense heritability, significance level of p-value < 0.05	Analyze interplay between gastrointestinal tract microbiota, host genetics, and complex traits in pigs	Colon samples from slaughtered pigs that belonged to the Piétrain breed - an important sire line breed for which genomic selection is practiced	207	female

### Sheet: 6C - QTL GWAS Sources
Supplementary Table 6C. Source studies for QTL/GWAS results
Source studies used to compare QTL in Table S5A. For each study, the table describes the location within the manuscript where QTL hits were extracted from, a brief summary of the goals of the study, and the samples used in the study.
QTL/GWAS
Study Name	Info Source	Study Goals	Sample	Sample Size	Sex
Benson et al. (2010)	QTL hits from Supp. Table S5, 'no's from Supp. Tables S2, S3	Evaluate importance of host genetic control in shaping individual microbiome diversity in mice using QTL mappings	Fecal pellets from a moderately (G4) advanced intercross line that was bred from reciprocal crosses between the inbred strain C57BL/6J and the ICR-derived HR line	645	male and female
McKnite et al. (2012)	QTL hits from Table 2, 'no's from Supp. Tables S1	Explore genetic factors that explain differences in gut microbiota and its impact on metabolic traits in BXD mice using QTL mappings	Fecal samples from BXD strains and also the parental lines of BXD strains, C57BL/6J and DBA/2J, and from F1 hybrids (D2B6F1)	30	male and female
Leamy et al. (2014)	QTL hits from Table 1, 'no's from Additional File 1	Search for QTLs that affect gut microbiota composition or ileal Immunoglobulin A (IgA) expression in mice fed normal or high-fat diets	Fecal pellets from original crosses of inbred C57BL/6J (B6) female mice with male mice from a strain (HR) selected for a high level of voluntary wheel running	472	male & female
Org et al. (2015)	QTL hits from Table 2	Map loci controlling microbiota composition and identify candidate genes in mice using QTL mappings	Cecum and fecal samples from mice in Hybrid Mouse Diversity Panel from Jackson Laboratory	599	male (327) female (273)
Davenport et al. (2015)	GWAS signals from Supp. Table S7	Examine the association of host genotypes with relative abundance of fecal microbes in a founder population, the Hutterites, during the summer and winter	Stool samples taken in both the summer and winter of Hutterites population	winter 93, summer 91, combined 127	winter (60 females and 33 males), summer (57 females and 34 males), combined (79 females and 48 males)
Blekhman et al. (2015)	QTL hits from Supp. Table S5, 'no's from Figure S18	Elucidate role of host genetic variation in shaping composition of microbiome using Human Microbiome Project and QTL mapping	Available genomic and microbiome data from Human Microbiome Project	93
Wang et al. (2016)	GWAS signals from Table 2, 'no's from Supp. Table S9	Identify differences in fecal microbiota between non-obese human adults with and without non-alcoholic fatty liver disease and association with metabolic markers of disease progression using GWAS	Fecal samples from nonobese subjects included those that had non-alcoholic fatty liver disease (NAFLD) and healthy controls (HC)	1812
Wang et al. (2014)	QTL hits from Supp. Tables S6, S7	Identify significant genetic differences in the regulation of intestinal microbiome in mice using QTL mappings	Caecel tissue from diseased house mice that were captured in farms and horse barns in the Bavarian hybrid zone of M. m. musculus and M. m. domesticus during May and June 2011 along a transect from Augsburg to Landshut and from lab mice of the same species from the Jackson Lab	124	male (61) female (63)
Snijders et al. (2017)	QTL hits from Supp. Table S7	QTL mapping to identify genes that impact abundances of specific microbes in gut microbiome of mice	Fecal samples from mice of the Collaborative Cross	253	male and female
Igartua et al. (2017)	QTL hits from Table 2	Identify mucosal immunity genes influencing upper airway microbial composition in humans using QTL mapping	Nasal brushings from two nasal sites, the nasal vestibule and the nasopharynx, from individuals of the Hutterites population ages 17 to 78 in South Dakota	144	male (58) female (86)
Turpin et al. (2016)	GWAS signals from Supp. Table S7	Evaluated the association between host genetic variation and the composition of intestinal microbiota of healthy individuals using GWAS	Stool samples from healthy first-degree relatives of patients with Crohn's disease between 6 and 35 years of age	1561	male (702) female (859)
Bubier et al. (2018)	QTL hits from 2nd to last page with table	Mapped QTL and correlated the abundance of cecal mRNA, luminal microflora, physiology and behavior in incipient strains of Collaborative Cross mice	Fecal samples from mice of the Collaborative Cross	206	male and female
Belheouane et al. (2017)	QTL hits from Table 2, significance p<0.05, suggestive p<0.10	Study identified genes that impact abundance of bacterial taxa in skin microbiome using QTL mappings in mice	Microbiome samples taken from identical region from left ear of each mouse from MRL/MpJ, NZM2410/J, BXD2/TyJ, and CAST/EiJ strains	270	male (98) female (172)
Kemis et al. (2019)	QTL hits from Supp. Table S4, significance p<0.05, suggestive p<0.20	Study identify genomic regions associated with variations in fecal microbiome using QTL mappings in DO mice maintained on a high-fat high-sucrose diet	Fecal samples from Diversity Outbred mice	400	male:female 50:50
Hughes et al. (2020)	GWAS hits from Supp. Table S5, significant p<0.05	Identify specific SNPs that are implicated in host microbiome composition	Human samples from Flemish Gut Flora Project and two German cohorts (FoCus, PopGen), used two different traits - a presence/absence (P/A) phenotype (HB) and a zero-truncated (all zero values set as missing) abundance (AB) phenotype (RNT)	3890

### Sheet: 6D - Human-mouse Synteny
Supplementary Table 6D. Full human-mouse synteny mapping for human studies in Table S5A
Paper	Table	Taxa	Human hg19 Chromosome	Position/Region	Mapped Start Position (hg19)	Mapped end Position (hg19)	Mapped Region Size (bp)	Mouse Mm10 Chromosome
Bleckhman	Supp. 5A + Fig.5	g_Bacteroides	9	33442952	33442942	33442962	21	chr4
	Supp. 5A + Fig.5	c_Bacilli	2	24290671	24290661	24290681	21	chr12
	Supp. 5A + Fig.5		10	129921195	129921185	129921205	21	chr7
	Supp. 5A + Fig.5		14	93276654	93276644	93276664	21	chr12
	Supp. 5A + Fig.5	f_Lachnospiraceae	1	159824967	159824957	159824977	21	chr1
	Supp. 5A + Fig.5	f_Ruminococcaceae	10	64927823	64927813	64927833	21	chr10
	Supp. 5A	p_Proteobacteria	13	78216873	78216863	78216883	21	chr14
	Supp. 5A	f_Enterobacteriaceae	12	10782115-10783729	10782115	10783729	1615	chr6
	Supp. 5A + Fig.5	p_Tenericutes	6	168709385	168709375	168709395	21	chr17
Davenport W	Supp. 5A	g_Lactobacillus	2	84428819	84418819	84438819	20001	chr6;chr13
	Supp. 5A			84431500	84431490	84431510	21	chr6
	Supp. 5A			84433641	84433631	84433651	21	chr6
	Supp. 5A			84433756	84433746	84433766	21	chr6
	Supp. 5A			84433896	84433886	84433906	21	chr6
	Supp. 5A			84437352	84437342	84437362	21	chr6
	Supp. 5A			84464227	84464217	84464237	21	chr6
	Supp. 5A			84477813	84476813	84478813	2001	chr6
	Supp. 5A			84477956	84467956	84487956	20001	chr6
	Supp. 5A			84486725	84486715	84486735	21	chr6
	Supp. 5A			84486944	84486934	84486954	21	chr6
	Supp. 5A			84519663	84519653	84519673	21	chr6
	Supp. 5A			84524937	84524927	84524947	21	chr6
	Supp. 5A			84528756	84528746	84528766	21	chr6
	Supp. 5A			84534978	84524978	84544978	20001	chr6
	Supp. 5A		3	120101527	120091527	120111527	20001	chr16;chr2
	Supp. 5A			120106820	120106720	120106920	201	chr2
	Supp. 5A			120108004	120107994	120108014	21	chr2
	Supp. 5A		4	177433597	177432597	177434597	2001	chr8
	Supp. 5A			177438117	177428117	177448117	20001	chr8;chr3
	Supp. 5A			177438265	177428265	177448265	20001	chr8;chr3
	Supp. 5A			177439156	177438156	177440156	2001	chr8
	Supp. 5A			177610424	177610414	177610434	21	chr8
	Supp. 5A	g_Coprococcus	2	115683104	115683094	115683114	21	chr1
	Supp. 5A			115697773	115697763	115697783	21	chr1
	Supp. 5A			135469769	135469759	135469779	21	chr1
	Supp. 5A			135483381	135482381	135484381	2001	chr1
	Supp. 5A			135483534	135482534	135484534	2001	chr1
Davenport S	Supp. 5A	g_Anaerostipes	3	21875126	21775126	21975126	200001	chr9;chr7
	Supp. 5A	f_Enterobacteriaceae	6	124218474	124217474	124219474	2001	chr10
	Supp. 5A			124235916	124234916	124236916	2001	chr10
	Supp. 5A			124236221	124235221	124237221	2001	chr10
	Supp. 5A			124236284	124235284	124237284	2001	chr10
	Supp. 5A			124236318	124235318	124237318	2001	chr10
	Supp. 5A			124236735	124236725	124236745	21	chr10
	Supp. 5A			124237244	124237234	124237254	21	chr10
	Supp. 5A			124245340	124235340	124255340	20001	chr10;chr14
	Supp. 5A			124245836	124235836	124255836	20001	chr10;chr14
	Supp. 5A			124246347	124236347	124256347	20001	chr10;chr14
	Supp. 5A			124248788	124238788	124258788	20001	chr10;chr14
	Supp. 5A			124250159	124240159	124260159	20001	chr10;chr14
	Supp. 5A		10	71503932	71493932	71513932	20001	chr10
	Supp. 5A		18	40418431	40418421	40418441	21	chr18
Davenport C	Supp. 5A	g_Anaerostipes	3	21875126	21775126	21975126	200001	chr9;chr7
	Supp. 5A	g_Akkermansia	3	171320227	171320217	171320237	21	chr3
	Supp. 5A			171321314	171321304	171321324	21	chr3
	Supp. 5A			171369776	171369766	171369786	21	chr3
	Supp. 5A			171380174	171380074	171380274	201	chr3
	Supp. 5A			171419179	171418179	171420179	2001	chr3
Wang '16	Supp. 5A	p_Actinobacteria	21	32184901-32204347	32184901	32204347	19447	chr16
	Supp. 5A	c_Bacilli	2	129426740-129473850	129426740	129473850	47111	chr1
	Supp. 5A		3	185729634-185742372	185729634	185742372	12739	chr16
	Supp. 5A		10	7020329-7044987	7020329	7044987	24659	chr2
	Supp. 5A		12	3357596-3393503	3357596	3393503	35908	chr6;chr18
	Supp. 5A		19	38497288-38631252	38497288	38631252	133965	chr7;chr8
	Supp. 5A		20	43030809-43037422	43030809	43037422	6614	chr2
	Supp. 5A	o_Lactobacillales	2	129426740-129473850	129426740	129473850	47111	chr1
	Supp. 5A		3	95359287-95823523	95359287	95823523	464237	chr16;chr10;chr6;chr7
	Supp. 5A			162444724-163236170	162444724	163236170	791447	chr4;chr14;chr3;chr1
	Supp. 5A		10	7020329-7044987	7020329	7044987	24659	chr2
	Supp. 5A		11	122091502-122154110	122091502	122154110	62609	chr9
	Supp. 5A		16	51955443-52017380	51955443	52017380	61938	chr8
	Supp. 5A	c_Erysipelotrichi	4	131293675-131512291	131293675	131512291	218617	chr3;chr1;chr4;chr5
	Supp. 5A		18	10566345-10595758	10566345	10595758	29414	chr9
	Supp. 5A	o_Erysopelotrichales	4	131293675-131512291	131293675	131512291	218617	chr3;chr1;chr4;chr5
	Supp. 5A		18	10566345-10595758	10566345	10595758	29414	chr9
	Supp. 5A	f_Erysipelotrichaceae	4	131293675-131512291	131293675	131512291	218617	chr3;chr1;chr4;chr5
	Supp. 5A		18	10566345-10595758	10566345	10595758	29414	chr9
	Supp. 5A	f_Erysipelotrichaceae, g_Unclassified	14	90681816-90810659	90681816	90810659	128844	chr12;chr14;chr2
	Supp. 5A	p_Proteobacteria	14	58476448-58532709	58476448	58532709	56262	chr14;chr9
	Supp. 5A	c_Gammaproteobacteria	2	217857450-217924261	217857450	217924261	66812	chr1
	Supp. 5A	c_Gammaproteobacteria	13	98269478-98306405	98269478	98306405	36928	chr14
	Supp. 5A	o_Enterobacteriales	15	60027987-60128040	60027987	60128040	100054	chr9;chr13;chr1;chr3
	Supp. 5A	f_Enterobacteriaceae	15	60027987-60128040	60027987	60128040	100054	chr9;chr13;chr1;chr3
	Supp. 5A	f_Enterobacteriaceae, g_Unclassified	1	16087164-16124985	16087164	16124985	37822	chr4;chr10
Igartua NV W	Supp. 5A	g_Lactobacillus	13	81127842	81117842	81137842	20001	chr14;chr8
Igartua N C	Supp. 5A	f_Clostridiaceae, g_Unclassified	1	205915667	205915567	205915767	201	chr1
Turpin	Supp. 5A	f_Coriobacteriaceae	6	30092231	30082231	30102231	20001	chr1
	Supp. 5A	f_Rikenellaceae	2	170657022	170656922	170657122	201	chr2
	Supp. 5A	g_Lactobacillus	1	60346014	60346004	60346024	21	chr4
	Supp. 5A		6	80338468	80338458	80338478	21	chr9
	Supp. 5A		17	15099895	15089895	15109895	20001	chr11;chr9
	Supp. 5A	f_Ruminococcaceae	12	67276489	67276479	67276499	21	chr10
	Supp. 5A	g_Oscillospira	2	4666664	4566664	4766664	200001	chr12;chr10
Hughes HB	Supp. 5A	g_Ruminococcus	1	65228849	65218849	65238849	20001	chr4
	Supp. 5A		1	66313934	66312934	66314934	2001	chr4
	Supp. 5A		1	94412919	94402919	94422919	20001	chrM
	Supp. 5A		1	118214115	118214105	118214125	21	chr3
	Supp. 5A		1	147210217	147210207	147210227	21	chr3
	Supp. 5A		1	150123014	150123004	150123024	21	chr3
	Supp. 5A		1	150640295	150639295	150641295	2001	chr3
	Supp. 5A		1	172486588	172486578	172486598	21	chr1
	Supp. 5A		1	193005364	192995364	193015364	20001	chr1
	Supp. 5A		1	197609800	197609790	197609810	21	chr1
	Supp. 5A		1	212814644	212804644	212824644	20001	chr1;chrX
	Supp. 5A		2	66987395	66977395	66997395	20001	chr11
	Supp. 5A		2	126492461	126392461	126592461	200001	chr1;chr11;chrM;chr5
	Supp. 5A		2	173229553	173228553	173230553	2001	chr2
	Supp. 5A		2	179575267	179575257	179575277	21	chr2
	Supp. 5A		2	242259247	242259147	242259347	201	chr1
	Supp. 5A		3	608367	607367	609367	2001	chr6
	Supp. 5A		3	13866286	13856286	13876286	20001	chr6;chr11
	Supp. 5A		3	32598946	32588946	32608946	20001	chr9
	Supp. 5A		3	32696509	32596509	32796509	200001	chr9;chr7;chr4;chr6;chr11;chr3;chr18
	Supp. 5A		3	72835378	72835368	72835388	21	chr6
	Supp. 5A		3	94373826	94373816	94373836	21	chr16
	Supp. 5A		3	120754928	120744928	120764928	20001	chr16
	Supp. 5A		3	172051204	172050204	172052204	2001	chr3
	Supp. 5A		3	196177422	196167422	196187422	20001	chr16;chr3
	Supp. 5A		4	26448368	26438368	26458368	20001	chr5
	Supp. 5A		4	68661256	68661156	68661356	201	chr5
	Supp. 5A		4	143150764	143150754	143150774	21	chr8
	Supp. 5A		4	185733182	185733172	185733192	21	chr8
	Supp. 5A		5	108756740	108756640	108756840	201	chr17
	Supp. 5A		5	109132460	109132450	109132470	21	chr17
	Supp. 5A		5	124722108	124721108	124723108	2001	chr18
	Supp. 5A		5	141971403	141971393	141971413	21	chr18
	Supp. 5A		5	155577374	155576374	155578374	2001	chr11
	Supp. 5A		5	159545732	159545722	159545742	21	chr11
	Supp. 5A		5	179575267	179565267	179585267	20001	chr11
	Supp. 5A		6	4242450	4232450	4252450	20001	chr13
	Supp. 5A		6	7347766	7337766	7357766	20001	chr18;chr7;chr2
	Supp. 5A		6	52929871	52929861	52929881	21	chr9
	Supp. 5A		6	56294349	56294249	56294449	201	chr1;chr4
	Supp. 5A		6	69293224	69283224	69303224	20001	chr1
	Supp. 5A		6	110629008	110628998	110629018	21	chr10
	Supp. 5A		6	121001373	120991373	121011373	20001	chr10
	Supp. 5A		6	124471156	124461156	124481156	20001	chr10
	Supp. 5A		6	130390222	130390212	130390232	21	chr10
	Supp. 5A		6	159270175	159269175	159271175	2001	chr17
	Supp. 5A		6	159482822	159481822	159483822	2001	chr17
	Supp. 5A		8	4473205	4473195	4473215	21	chr8
	Supp. 5A		8	4759737	4759637	4759837	201	chr8
	Supp. 5A		8	16869308	16869208	16869408	201	chr8
	Supp. 5A		8	19246896	19246886	19246906	21	chr8
	Supp. 5A		8	21284339	21283339	21285339	2001	chr14
	Supp. 5A		8	22579032	22579022	22579042	21	chr14
	Supp. 5A		8	33684521	33684511	33684531	21	chr8
	Supp. 5A		8	57598627	57597627	57599627	2001	chr4
	Supp. 5A		8	60020422	60020412	60020432	21	chr4
	Supp. 5A		8	101725925	101724925	101726925	2001	chr15
	Supp. 5A		8	138460306	138450306	138470306	20001	chr15
	Supp. 5A		9	3885751	3885741	3885761	21	chr19
	Supp. 5A		9	116136915	116136905	116136925	21	chr4
	Supp. 5A		9	134648925	134647925	134649925	2001	chr2
	Supp. 5A		10	7021456	7020456	7022456	2001	chr2
	Supp. 5A		10	113894537	113894437	113894637	201	chr19
	Supp. 5A		11	35565609	35555609	35575609	20001	chr2
	Supp. 5A		11	48443519	48443509	48443529	21	chr2
	Supp. 5A		11	69590169	69590159	69590179	21	chr7
	Supp. 5A		11	74806764	74805764	74807764	2001	chr7
	Supp. 5A		11	76646364	76546364	76746364	200001	chr7;chrX
	Supp. 5A		11	95325873	95325863	95325883	21	chr9
	Supp. 5A		11	106511937	106411937	106611937	200001	chr9
	Supp. 5A		11	109220883	109220873	109220893	21	chr9
	Supp. 5A		11	117682332	117672332	117692332	20001	chr9
	Supp. 5A		11	117690543	117690533	117690553	21	chr9
	Supp. 5A		12	17070084	16970084	17170084	200001	chr6;chr18;chr2;chr4;chr1;chr5
	Supp. 5A		12	29130757	29120757	29140757	20001	chr6
	Supp. 5A		12	78438275	78428275	78448275	20001	chr10
	Supp. 5A		12	120237725	120237625	120237825	201	chr5
	Supp. 5A		12	120391186	120391176	120391196	21	chr5
	Supp. 5A		13	36412934	36412924	36412944	21	chr3
	Supp. 5A		13	58167205	58157205	58177205	20001	chr14
	Supp. 5A		13	69140110	69140100	69140120	21	chr14
	Supp. 5A		13	87163121	87063121	87263121	200001	chr14;chr8;chr19;chrX
	Supp. 5A		13	87610106	87600106	87620106	20001	chr14
	Supp. 5A		13	103209857	103199857	103219857	20001	chr13
	Supp. 5A		14	23453797	23453697	23453897	201	chr14
	Supp. 5A		14	36309644	36299644	36319644	20001	chr12
	Supp. 5A		14	36440904	36440804	36441004	201	chr12
	Supp. 5A		14	87867464	87866464	87868464	2001	chr12
	Supp. 5A		15	53739426	53739416	53739436	21	chr9
	Supp. 5A		15	72095643	72085643	72105643	20001	chr9
	Supp. 5A		15	81393159	81393059	81393259	201	chr7
	Supp. 5A		16	25564551	25563551	25565551	2001	chr7
	Supp. 5A		17	1577985	1577975	1577995	21	chr11
	Supp. 5A		17	8903859	8903849	8903869	21	chr11
	Supp. 5A		17	32456532	32455532	32457532	2001	chr11
	Supp. 5A		17	43201309	43201299	43201319	21	chr11
	Supp. 5A		17	56076032	56076022	56076042	21	chr11
	Supp. 5A		17	78805397	78805387	78805407	21	chr11
	Supp. 5A		18	36819877	36819867	36819887	21	chr18
	Supp. 5A		18	48132882	48131882	48133882	2001	chr18
	Supp. 5A		18	61262731	61262721	61262741	21	chr1
	Supp. 5A		20	46832800	46822800	46842800	20001	chr2
	Supp. 5A		20	59324541	59323541	59325541	2001	chr2
	Supp. 5A		21	22116173	22116163	22116183	21	chr16
	Supp. 5A		21	29338429	29338419	29338439	21	chr16
	Supp. 5A		21	45005114	45004114	45006114	2001	chr17;chr8
	Supp. 5A		22	41558365	41557365	41559365	2001	chr15
	Supp. 5A		22	44406679	44396679	44416679	20001	chr15
	Supp. 5A	c_Gammaproteobacteria	1	182694498	182693498	182695498	2001	chr1
	Supp. 5A		2	218864775	218864765	218864785	21	chr1
	Supp. 5A		4	56443693	56433693	56453693	20001	chr5
	Supp. 5A		5	76657425	76647425	76667425	20001	chr13
	Supp. 5A		5	76702065	76701965	76702165	201	chr13
	Supp. 5A		5	171517901	171517801	171518001	201	chr11
	Supp. 5A		9	132122534	132121534	132123534	2001	chr2
	Supp. 5A		12	107007116	106997116	107017116	20001	chr10
	Supp. 5A		13	55391810	55391800	55391820	21	chr14
	Supp. 5A		14	24848382	24848372	24848392	21	chr14
	Supp. 5A	f_Enterobacteriaceae	6	19447893	19446893	19448893	2001	chr13
	Supp. 5A		9	15255361	15255351	15255371	21	chr4
	Supp. 5A		12	21864067	21864057	21864077	21	chr6
	Supp. 5A	g_Akkermansia	8	102139995	102138995	102140995	2001	chr15
	Supp. 5A	g_Coprococcus	1	9376762	9376752	9376772	21	chr4
	Supp. 5A		1	12751921	12750921	12752921	2001	chr4
	Supp. 5A		1	33554996	33554896	33555096	201	chr4
	Supp. 5A		1	81986263	81985263	81987263	2001	chr3
	Supp. 5A		1	96741622	96641622	96841622	200001	chr3;chr7
	Supp. 5A		1	183590622	183590522	183590722	201	chr1
	Supp. 5A		1	222202423	222192423	222212423	20001	chr1
	Supp. 5A		2	141878395	141878385	141878405	21	chr2
	Supp. 5A		2	198186781	198176781	198196781	20001	chr1
	Supp. 5A		3	46907902	46907892	46907912	21	chr9
	Supp. 5A		3	47157990	47157980	47158000	21	chr9
	Supp. 5A		3	48011329	48001329	48021329	20001	chr9;chr10
	Supp. 5A		3	157216231	157215231	157217231	2001	chr3
	Supp. 5A		3	159864987	159854987	159874987	20001	chr3
	Supp. 5A		4	5521208	5421208	5621208	200001	chr5
	Supp. 5A		4	82016366	82016356	82016376	21	chr5
	Supp. 5A		4	90755239	90755229	90755249	21	chr6
	Supp. 5A		4	91024178	91023178	91025178	2001	chr6
	Supp. 5A		4	91063100	91063090	91063110	21	chr6
	Supp. 5A		4	181796975	181786975	181806975	20001	chr8
	Supp. 5A		5	1313544	1303544	1323544	20001	chr13
	Supp. 5A		5	105108416	105108406	105108426	21	chr17
	Supp. 5A		5	116411785	116401785	116421785	20001	chr18
	Supp. 5A		5	155650090	155650080	155650100	21	chr11
	Supp. 5A		6	5741099	5740099	5742099	2001	chr13
	Supp. 5A		6	57953336	57943336	57963336	20001	chr1
	Supp. 5A		6	138610497	138610487	138610507	21	chr10
	Supp. 5A		6	141572270	141562270	141582270	20001	chr10
	Supp. 5A		6	159482822	159481822	159483822	2001	chr17
	Supp. 5A		7	17980415	17980315	17980515	201	chr12
	Supp. 5A		7	43681356	43581356	43781356	200001	chr13;chr1
	Supp. 5A		7	57390788	57380788	57400788	20001	chr2
	Supp. 5A		8	11313189	11312189	11314189	2001	chr14
	Supp. 5A		8	13168329	13168319	13168339	21	chr8
	Supp. 5A		8	34308161	34298161	34318161	20001	chr8
	Supp. 5A		8	88702515	88701515	88703515	2001	chr4
	Supp. 5A		8	114912883	114912873	114912893	21	chr15
	Supp. 5A		8	136377064	136376964	136377164	201	chr15
	Supp. 5A		8	142095346	142095336	142095356	21	chr15
	Supp. 5A		9	84318030	84308030	84328030	20001	chr4
	Supp. 5A		9	101601838	101601828	101601848	21	chr4
	Supp. 5A		9	125111703	125110703	125112703	2001	chr2
	Supp. 5A		10	388556	388546	388566	21	chr13
	Supp. 5A		10	34141489	34131489	34151489	20001	chr8
	Supp. 5A		10	37176095	37076095	37276095	200001	chr18;chr8;chr13;chr16;chr9;chr7;chr4
	Supp. 5A		11	20746127	20736127	20756127	20001	chr7
	Supp. 5A		11	89832809	89831809	89833809	2001	chr9
	Supp. 5A		12	65969063	65959063	65979063	20001	chr10
	Supp. 5A		14	24960989	24860989	25060989	200001	chr14;chr19
	Supp. 5A		14	47373308	47373208	47373408	201	chr12
	Supp. 5A		14	87312714	87312704	87312724	21	chr12
	Supp. 5A		14	93407134	93407124	93407144	21	chr12
	Supp. 5A		14	95777151	95776151	95778151	2001	chr12
	Supp. 5A		15	23116439	23116429	23116449	21	chr8
	Supp. 5A		16	3804324	3804314	3804334	21	chr16
	Supp. 5A		16	7113156	7113146	7113166	21	chr16
	Supp. 5A		16	54923326	54922326	54924326	2001	chr8
	Supp. 5A		16	74488052	74487052	74489052	2001	chr8
	Supp. 5A		17	5210018	5209018	5211018	2001	chr11
	Supp. 5A		17	21764680	21754680	21774680	20001	chr11
	Supp. 5A		18	4165118	4164118	4166118	2001	chr17
	Supp. 5A		18	7483366	7483356	7483376	21	chr17
	Supp. 5A		18	31050859	31050849	31050869	21	chr18
	Supp. 5A		18	63281376	63271376	63291376	20001	chr1
	Supp. 5A		20	2231092	2231082	2231102	21	chr2
	Supp. 5A		20	19865591	19865581	19865601	21	chr2
	Supp. 5A		20	25368506	25367506	25369506	2001	chr2
	Supp. 5A		21	38727990	38717990	38737990	20001	chr16
	Supp. 5A		22	50534874	50524874	50544874	20001	chr15
	Supp. 5A	f_Erysipelotrichaceae;g_Unclassified	2	56450856	56450846	56450866	21	chr11
	Supp. 5A		5	139402342	139402332	139402352	21	chr18
	Supp. 5A		6	104313965	104303965	104323965	20001	chr10
	Supp. 5A		16	1073149	1073139	1073159	21	chr17
	Supp. 5A		18	47151264	47151254	47151274	21	chr18
	Supp. 5A	o_Lactobacillales	1	76376372	76376272	76376472	201	chr3
	Supp. 5A		1	179121098	179111098	179131098	20001	chr1
	Supp. 5A		1	235021555	235020555	235022555	2001	chr8
	Supp. 5A		2	110457829	110457729	110457929	201	chr10
	Supp. 5A		2	128804731	128704731	128904731	200001	chr18;chr15;chr1;chrX;chr2;chr3;chr9
	Supp. 5A		2	138564063	138563063	138565063	2001	chr1
	Supp. 5A		2	170039828	170029828	170049828	20001	chr2
	Supp. 5A		2	180858027	180858017	180858037	21	chr2
	Supp. 5A		2	189812149	189812049	189812249	201	chr1
	Supp. 5A		3	29434041	29433041	29435041	2001	chr9
	Supp. 5A		3	70932702	70922702	70942702	20001	chr6
	Supp. 5A		3	195217561	195216561	195218561	2001	chr14
	Supp. 5A		4	12878852	12868852	12888852	20001	chr5
	Supp. 5A		4	25221117	25220117	25222117	2001	chr5
	Supp. 5A		4	90694328	90693328	90695328	2001	chr6
	Supp. 5A		4	91070316	91070306	91070326	21	chr6
	Supp. 5A		4	158599894	158589894	158609894	20001	chr3
	Supp. 5A		5	161744192	161744182	161744202	21	chr11
	Supp. 5A		5	174168279	174168269	174168289	21	chr13
	Supp. 5A		6	11801393	11800393	11802393	2001	chr13
	Supp. 5A		6	44450111	44440111	44460111	20001	chr17;chr6
	Supp. 5A		6	76240638	76240628	76240648	21	chr9
	Supp. 5A		6	152715105	152714105	152716105	2001	chr10
	Supp. 5A		7	48165056	48155056	48175056	20001	chr15;chr1
	Supp. 5A		7	72138999	72128999	72148999	20001	chr5
	Supp. 5A		7	82368061	82358061	82378061	20001	chr5;chr7
	Supp. 5A		7	137874609	137873609	137875609	2001	chr2
	Supp. 5A		8	6001296	6001286	6001306	21	chr8
	Supp. 5A		8	6130115	6130105	6130125	21	chr8
	Supp. 5A		8	120599380	120599370	120599390	21	chr15
	Supp. 5A		8	126844221	126844211	126844231	21	chr15
	Supp. 5A		8	130284839	130284829	130284849	21	chr15
	Supp. 5A		9	33084090	33083090	33085090	2001	chr4
	Supp. 5A		9	80171466	80170466	80172466	2001	chr19;chr2
	Supp. 5A		9	92052287	92051287	92053287	2001	chr13
	Supp. 5A		9	99812207	99812107	99812307	201	chr13
	Supp. 5A		9	105845989	105845979	105845999	21	chr4
	Supp. 5A		9	113474259	113473259	113475259	2001	chr4
	Supp. 5A		10	87698683	87698673	87698693	21	chr14
	Supp. 5A		10	98134929	98133929	98135929	2001	chr19
	Supp. 5A		11	63227008	63217008	63237008	20001	chr19;chr13
	Supp. 5A		11	134261576	134261566	134261586	21	chr9
	Supp. 5A		12	76577634	76577624	76577644	21	chr10
	Supp. 5A		12	86158717	86158617	86158817	201	chr10
	Supp. 5A		13	49355272	49345272	49365272	20001	chr14;chr11
	Supp. 5A		13	58504264	58503264	58505264	2001	chr14
	Supp. 5A		13	64333502	64333492	64333512	21	chr14
	Supp. 5A		13	69504141	69504131	69504151	21	chr14
	Supp. 5A		13	111820640	111810640	111830640	20001	chr18
	Supp. 5A		14	72594955	72594945	72594965	21	chr12
	Supp. 5A		14	85149299	85139299	85159299	20001	chr12
	Supp. 5A		15	94186710	94186700	94186720	21	chr7
	Supp. 5A		16	3751763	3651763	3851763	200001	chr16;chr5
	Supp. 5A		16	29244359	29234359	29254359	20001	chr8;chr4
	Supp. 5A		16	57335846	57334846	57336846	2001	chr8
	Supp. 5A		16	83463746	83462746	83464746	2001	chr8
	Supp. 5A		17	5719349	5718349	5720349	2001	chr11
	Supp. 5A		17	50896491	50886491	50906491	20001	chr11
	Supp. 5A		18	65584840	65574840	65594840	20001	chr1
	Supp. 5A		18	70060709	70050709	70070709	20001	chr18
	Supp. 5A		19	6641765	6541765	6741765	200001	chr17;chr3;chr4;chr7;chr12;chr11;chr5;chrX
	Supp. 5A		19	17403016	17403006	17403026	21	chr8
	Supp. 5A		19	17411147	17410147	17412147	2001	chr8
	Supp. 5A		19	39309572	39299572	39319572	20001	chr7
Hughes RNT	Supp. 5A	c_Gammaproteobacteria	15	95639861	95639851	95639871	21	chr7
	Supp. 5A	f_Coriobacteriaceae	8	15716946	15716936	15716956	21	chr8
	Supp. 5A	f_Erysipelotrichaceae	6	19471274	19471264	19471284	21	chr13
	Supp. 5A	f_Lachnospiraceae	3	153458971	153458961	153458981	21	chr3
	Supp. 5A	f_Ruminococcaceae	7	36109273	36109173	36109373	201	chr9
	Supp. 5A	g_Akkermansia	18	2400628	2390628	2410628	20001	chr17
	Supp. 5A	g_Anaerostipes	14	42700539	42699539	42701539	2001	chr12
	Supp. 5A		18	75386345	75385345	75387345	2001	chr18
	Supp. 5A		19	2607638	2597638	2617638	20001	chr6;chr10
	Supp. 5A		21	22817577	22807577	22827577	20001	chr16
	Supp. 5A	g_Dorea	7	85016888	85015888	85017888	2001	chr5
	Supp. 5A	g_Ruminococcus	5	146541631	146541621	146541641	21	chr18
	Supp. 5A		5	151662927	151662917	151662937	21	chr11
	Supp. 5A		10	99719287	99718287	99720287	2001	chr19
	Supp. 5A	f_Erysipelotrichaceae;g_Unclassified	9	89284878	89284778	89284978	201	chr13
	Supp. 5A	f_Lachnospiraceae;g_Unclassified	8	10029549	10029539	10029559	21	chr14
	Supp. 5A	f_Ruminococcaceae;g_Unclassified	19	14951511	14950511	14952511	2001	chr10
	Supp. 5A	o_Clostridiales	1	97447958	97447948	97447968	21	chr3
	Supp. 5A		1	110661387	110661377	110661397	21	chr3
	Supp. 5A		11	122622990	122622980	122623000	21	chr9
	Supp. 5A	o_Lactobacillales	11	29804528	29804518	29804538	21	chr2
	Supp. 5A	p_Firmicutes	1	110661387	110661377	110661397	21	chr3
