## Supplementary material for "High-resolution QTL mapping with Diversity Outbred mice identifies genetic variants that impact gut microbiome composition": Table S8

### Sheet: 7A - Network 1 relationships
Supplementary Table 7A - Network 1 Relationships
From Molecule(s)	To Molecule(s)	Relationship Type
ATF6	MCL1	expression
ATF6	WBP1	expression
BACH2	CCR4	expression
BACH2	IL12RB2	expression
BACH2	MCL1	expression
BACH2	RORC	expression
BACH2	S100A8	expression
BACH2	S100A9	expression
FOSL2	Flg	expression
FOSL2	LORICRIN	expression
FOSL2	Flg	protein-DNA interactions
FOSL2	GCM1	protein-DNA interactions
FOSL2	Gm12854/S100a11	protein-DNA interactions
FOSL2	LORICRIN	protein-DNA interactions
FOSL2	Lce1k	protein-DNA interactions
FOSL2	TCHHL1	protein-DNA interactions
Histone h3	CA4	protein-DNA interactions
Histone h3	Ccl2	protein-DNA interactions
Histone h3	DUSP10	protein-DNA interactions
Histone h3	FGFR2	protein-DNA interactions
Histone h3	Flg	protein-DNA interactions
Histone h3	IL6R	protein-DNA interactions
Histone h3	LORICRIN	protein-DNA interactions
Histone h3	LRAT	protein-DNA interactions
Histone h3	RGS4	protein-DNA interactions
Histone h3	S100A8	protein-DNA interactions
Histone h3	S100A9	protein-DNA interactions
Histone h3	SFTPB	protein-DNA interactions
Histone h3	TCHHL1	protein-DNA interactions
NFAT5	Ccl2	expression
NFKBIZ	Ccl2	expression
NFKBIZ	S100A9	expression
NSD2	Histone h3	protein-protein interactions
RORC	Nat8f5	expression
RORC	RORC	expression
RORC	S100A8	expression
RORC	S100A9	expression
RORC	SULT1C3	expression
S100A8	S100A9	protein-protein interactions
SETDB1	Histone h3	modification
SETDB1	CBLB	protein-DNA interactions
SETDB1	GRID2	protein-DNA interactions
SETDB1	ROBO2	protein-DNA interactions
SETDB1	Htr5b	protein-RNA interactions

### Sheet: 7B - Network 2 relationships
Supplementary Table 7B - Network 2 Relationships
From Molecule(s)	To Molecule(s)	Relationship Type
ARPC5	Actin	protein-protein interactions
ATOH1	NOS1	expression
ATOH1	PTF1A	expression
ATOH1	ATOH1	protein-DNA interactions
ATOH1	MGAT5B	protein-DNA interactions
ATOH1	ATOH1	transcription
CERS2	GSTA5	expression
Foxp1	LMO2	expression
Foxp1	PDPN	protein-DNA interactions
HNF1B	PTF1A	expression
HNF1B	CPN1	protein-DNA interactions
HNF1B	HGFAC	protein-DNA interactions
HNF1B	NR1H4	protein-DNA interactions
LHX1	GSTA5	expression
LHX1	HEATR6	expression
LHX1	PDPN	expression
LHX1	PDZK1	expression
MED13	ACACA	expression
MED13	PKLR	expression
NR1H4	ACACA	expression
NR1H4	FABP1	expression
NR1H4	Gsta4	expression
NR1H4	NR1H4	expression
NR1H4	NR1I3	expression
NR1H4	PKLR	expression
NR1H4	Slco1a1	expression
NR1I3	ABCC2	expression
NR1I3	CYP2C8	expression
NR1I3	CYP39A1	expression
NR1I3	GSTA5	expression
NR1I3	Gsta4	expression
NR1I3	INSIG2	expression
NR1I3	SLC29A1	expression
NR1I3	Slco1a4	expression
Nos1ap	Actin	protein-protein interactions
Nos1ap	NOS1	protein-protein interactions
PDPN	CD44	protein-protein interactions
PTF1A	ATOH1	expression
PTF1A	LHX1	expression
PTF1A	MPPED2	expression
PTF1A	LHX1	protein-DNA interactions
TPM3	Actin	protein-protein interactions

### Sheet: 7C - Network 3 relationships
Supplementary Table 7C - Network 3 Relationships
From Molecule(s)	To Molecule(s)	Relationship Type
Akt	p85 (pik3r)	protein-protein interactions
CHUK	Akt	activation
FHL2	INHA	expression
FHL2	MPO	expression
FHL2	INHA	protein-DNA interactions
FOXL2	FSHB	expression
FOXL2	FSHB	transcription
MRTFB	CAVIN2	expression
MRTFB	EPX	expression
MRTFB	P2RY1	expression
MRTFB	SORBS1	expression
MRTFB	SRF	expression
PIK3CB	p85 (pik3r)	protein-protein interactions
RBBP8	RBBP8	protein-DNA interactions
RIT1	Akt	activation
RUNX2	RUNX2	expression
RUNX2	FSHB	protein-DNA interactions
RUNX2	HTRA1	protein-DNA interactions
RUNX2	RUNX2	protein-DNA interactions
RUNX2	FHL2	protein-protein interactions
RUNX2	Rb	protein-protein interactions
RUNX2	FSHB	transcription
Rb	RBBP8	protein-DNA interactions
Rb	CENPF	protein-protein interactions
SMAD4	Akt	expression
SMAD4	FGFR3	expression
SMAD4	FSHB	expression
SMAD4	RUNX2	expression
SMAD4	SMAD4	expression
SMAD4	RUNX2	protein-DNA interactions
SMAD4	TLX2	protein-DNA interactions
SOX5	FGFR3	expression
SOX5	RUNX2	expression
SOX5	SOX5	protein-protein interactions
SRF	ANKRD6	expression
SRF	EPX	expression
SRF	LAMA3	expression
SRF	TMOD3	expression
SRF	WT1	expression
SRF	SRF	protein-DNA interactions
SRF	RUNX2	protein-protein interactions
TAF4B	INHA	expression
TAF4B	TAF4B	expression
WT1	CD2AP	expression
WT1	INHA	expression
WT1	INHA	protein-DNA interactions
WT1	INHA	transcription
ZNF521	CTSK	expression
ZNF521	Ccl9	expression
ZNF521	RUNX2	protein-protein interactions
p85 (pik3r)	CD28	protein-protein interactions
p85 (pik3r)	CD2AP	protein-protein interactions
